# Genome regulation and gene interaction networks inferred from muscle transcriptome underlying feed efficiency in Pigs

**DOI:** 10.1101/2020.03.20.998203

**Authors:** Victor AO. Carmelo, Haja N. Kadarmideen

## Abstract

Improvement of feed efficiency (FE) is key for sustainability and cost reduction in pig production. Our aim was to characterize the muscle transcriptomic profiles in Danbred Duroc (Duroc) and Danbred Landrace (Landrace), in relation to FE for identifying potential biomarkers. RNA-seq data was analyzed employing differential gene expression methods, gene-gene interaction and network analysis, including pathway and functional analysis. We compared the results with genome regulation in human exercise data. In the differential expression analysis, 13 genes were differentially expressed, including: *MRPS11, MTRF1*, TRIM63, MGAT4A, KLH30. Based on a novel gene selection method, the divergent count, we performed pathway enrichment analysis. We found 5 significantly enriched pathways related to feed conversion ratio (FCR). These pathways were mainly mitochondrial, and summarized in the mitochondrial translation elongation (MTR) pathway. In the gene interaction analysis, highlights include the mitochondrial genes: PPIF, MRPL35, NDUFS4and the fat metabolism and obesity genes: *AACS, SMPDL3B, CTNNBL1, NDUFS4* and *LIMD2*. In the network analysis, we identified two modules significantly correlated with FCR. Pathway enrichment of modules identified MTR, electron transport chain and DNA repair as enriched pathways. In the network analysis, the mitochondrial gene group *NDUF* was a key hub group, showing potential as biomarkers. Comparing with human transcriptomic exercise studies, genes related to exercise displayed enrichment in our FCR related genes. We conclude that mitochondrial activity is a driver for FCR in muscle tissue, and mitochondrial genes could be potential biomarkers for FCR in pigs. We hypothesize that increased FE mimics processes triggered in exercised muscle.
