## Supplementary Data 1 for "Genome regulation and gene interaction networks inferred from muscle transcriptome underlying feed efficiency in Pigs"

### Sheet: Ark1
Sample_Name	Clean_Reads	Clean_bases	Read_length(bp)	Q20(%)	GC(%)	trimmed_counts	uniqely_mapped
1	63,559,542	6,355,954,200	100	97.33%	52.99%	31802369	95.13%
2	66,017,820	6,601,782,000	100	97.18%	51.81%	31751997	95.90%
3	65,026,660	6,502,666,000	100	97.11%	51.54%	31792249	95.25%
4	66,305,384	6,630,538,400	100	97.40%	50.36%	31530085	94.97%
5	64,651,538	6,465,153,800	100	97.56%	52.73%	32703322	95.51%
6	64,682,732	6,468,273,200	100	97.25%	51.96%	31394258	95.16%
7	63,356,796	6,335,679,600	100	97.06%	51.66%	31663272	95.29%
8	63,805,836	6,380,583,600	100	97.34%	52.10%	31910260	95.12%
9	64,545,642	6,454,564,200	100	97.56%	51.99%	31655809	95.56%
10	64,234,686	6,423,468,600	100	97.33%	51.21%	31762453	95.49%
11	63,522,160	6,352,216,000	100	97.07%	52.04%	32857886	95.08%
12	64,319,254	6,431,925,400	100	97.03%	51.56%	31597031	95.38%
13	64,168,030	6,416,803,000	100	97.33%	47.61%	31609714	95.64%
14	64,968,016	6,496,801,600	100	97.52%	51.46%	31752186	95.23%
15	63,937,530	6,393,753,000	100	97.22%	51.24%	32055789	95.45%
16	63,673,464	6,367,346,400	100	97.51%	50.96%	32714026	95.65%
17	64,925,312	6,492,531,200	100	97.27%	52.65%	31869454	95.62%
18	64,502,322	6,450,232,200	100	96.64%	48.05%	31879263	95.54%
19	64,818,514	6,481,851,400	100	97.55%	51.09%	32144127	95.70%
20	64,091,346	6,409,134,600	100	97.51%	52.55%	32123730	95.73%
21	64,914,548	6,491,454,800	100	97.35%	51.77%	32011077	95.51%
22	64,244,202	6,424,420,200	100	97.14%	51.81%	31981847	95.36%
23	63,537,082	6,353,708,200	100	97.40%	52.95%	32189458	95.32%
24	64,234,590	6,423,459,000	100	97.32%	53.24%	32132165	95.67%
25	64,066,008	6,406,600,800	100	97.29%	51.28%	31997666	95.75%
26	64,730,688	6,473,068,800	100	97.07%	50.51%	31806340	95.27%
27	66,041,448	6,604,144,800	100	97.38%	52.18%	31959076	94.76%
28	64,447,642	6,444,764,200	100	97.17%	51.48%	31746496	95.83%
29	65,817,432	6,581,743,200	100	96.97%	52.09%	31826482	94.93%
30	64,458,284	6,445,828,400	100	97.23%	51.11%	31827845	95.35%
31	64,485,720	6,448,572,000	100	97.13%	51.88%	32440058	95.42%
32	64,176,726	6,417,672,600	100	97.23%	50.40%	32271068	94.98%
33	65,048,088	6,504,808,800	100	97.58%	49.51%	31717380	94.97%
34	64,311,132	6,431,113,200	100	97.14%	52.48%	31485555	95.14%
35	63,937,618	6,393,761,800	100	97.37%	51.52%	32148851	95.40%
36	63,768,618	6,376,861,800	100	97.14%	51.87%	32546500	94.80%
37	65,984,952	6,598,495,200	100	97.47%	51.14%	32348186	95.08%
38	65,561,876	6,556,187,600	100	97.22%	51.77%	31332051	95.40%
39	64,523,650	6,452,365,000	100	97.40%	52.32%	31567506	95.46%
40	65,329,430	6,532,943,000	100	97.24%	52.56%	32675905	95.75%
41	63,885,398	6,388,539,800	100	97.24%	52.14%	32080214	94.21%
42	64,806,596	6,480,659,600	100	97.23%	51.07%	31491426	95.71%
