## Supplementary Data 2 for "Genome regulation and gene interaction networks inferred from muscle transcriptome underlying feed efficiency in Pigs"

GO Term	Description	P-value	FDR q-value	Enrichment	N	B	n	b	Genes
GO:0070125	mitochondrial translational elongation	1.05E-6	1.41E-2	3.35	9530	77	740	20	[MRPL2 - mitochondrial ribosomal protein l2, ERAL1 - era-like 12s mitochondrial rrna chaperone 1, MRPS23 - mitochondrial ribosomal protein s23, MRPL51 - mitochondrial ribosomal protein l51, MRPL16 - mitochondrial ribosomal protein l16, TUFM - tu translation elongation factor, mitochondrial, MRPL15 - mitochondrial ribosomal protein l15, MRPL35 - mitochondrial ribosomal protein l35, MRPL52 - mitoch…
GO:0070126	mitochondrial translational termination	1.31E-6	8.77E-3	3.30	9530	78	740	20	[MRPL2 - mitochondrial ribosomal protein l2, ERAL1 - era-like 12s mitochondrial rrna chaperone 1, MRPS23 - mitochondrial ribosomal protein s23, MRPL51 - mitochondrial ribosomal protein l51, MRPL16 - mitochondrial ribosomal protein l16, MRPL15 - mitochondrial ribosomal protein l15, MRPL35 - mitochondrial ribosomal protein l35, MRPL52 - mitochondrial ribosomal protein l52, MRPS17 - mitochondrial ri…
GO:0006415	translational termination	1.38E-6	6.17E-3	3.18	9530	85	740	21	[MRPL2 - mitochondrial ribosomal protein l2, ERAL1 - era-like 12s mitochondrial rrna chaperone 1, MRPS23 - mitochondrial ribosomal protein s23, MRPL51 - mitochondrial ribosomal protein l51, MRPL16 - mitochondrial ribosomal protein l16, MRPL15 - mitochondrial ribosomal protein l15, MRPL35 - mitochondrial ribosomal protein l35, MRPL52 - mitochondrial ribosomal protein l52, MRPS17 - mitochondrial ri…
GO:0006414	translational elongation	1.4E-6	4.7E-3	2.99	9530	99	740	23	[ERAL1 - era-like 12s mitochondrial rrna chaperone 1, MRPL2 - mitochondrial ribosomal protein l2, MRPS23 - mitochondrial ribosomal protein s23, MRPL51 - mitochondrial ribosomal protein l51, MRPL16 - mitochondrial ribosomal protein l16, TUFM - tu translation elongation factor, mitochondrial, MRPL15 - mitochondrial ribosomal protein l15, MRPL35 - mitochondrial ribosomal protein l35, MRPL52 - mitoch…
GO:0043624	cellular protein complex disassembly	1.63E-6	4.37E-3	2.89	9530	107	740	24	[MRPL2 - mitochondrial ribosomal protein l2, ERAL1 - era-like 12s mitochondrial rrna chaperone 1, MRPS23 - mitochondrial ribosomal protein s23, MRPL51 - mitochondrial ribosomal protein l51, MRPL16 - mitochondrial ribosomal protein l16, MRPL15 - mitochondrial ribosomal protein l15, MRPL35 - mitochondrial ribosomal protein l35, MRPL52 - mitochondrial ribosomal protein l52, MRPS17 - mitochondrial ri…
GO:0032543	mitochondrial translation	7.39E-5	1.65E-1	4.15	9530	31	740	10	[MRPS14 - mitochondrial ribosomal protein s14, MRPS24 - mitochondrial ribosomal protein s24, MRPL2 - mitochondrial ribosomal protein l2, MRPL51 - mitochondrial ribosomal protein l51, MRPL16 - mitochondrial ribosomal protein l16, MRPS15 - mitochondrial ribosomal protein s15, MRPS11 - mitochondrial ribosomal protein s11, MRP63 - mitochondrial ribosomal protein 63, MRPS12 - mitochondrial ribosomal p…
GO:0120033	negative regulation of plasma membrane bounded cell projection assembly	1.32E-4	2.53E-1	6.44	9530	12	740	6	[KANK1 - kn motif and ankyrin repeat domains 1, TBC1D7 - tbc1 domain family, member 7, DNM2 - dynamin 2, EVI5L - ecotropic viral integration site 5-like, PFN2 - profilin 2, CCP110 - centriolar coiled coil protein 110kda]
GO:0010257	NADH dehydrogenase complex assembly	1.88E-4	3.15E-1	3.10	9530	54	740	13	[NDUFAF5 - nadh dehydrogenase (ubiquinone) complex i, assembly factor 5, NDUFB8 - nadh dehydrogenase (ubiquinone) 1 beta subcomplex, 8, 19kda, NDUFB2 - nadh dehydrogenase (ubiquinone) 1 beta subcomplex, 2, 8kda, NDUFS7 - nadh dehydrogenase (ubiquinone) fe-s protein 7, 20kda (nadh-coenzyme q reductase), NDUFAB1 - nadh dehydrogenase (ubiquinone) 1, alpha/beta subcomplex, 1, 8kda, NDUFAF4 - nadh deh…
GO:0032981	mitochondrial respiratory chain complex I assembly	1.88E-4	2.8E-1	3.10	9530	54	740	13	[NDUFAF5 - nadh dehydrogenase (ubiquinone) complex i, assembly factor 5, NDUFB8 - nadh dehydrogenase (ubiquinone) 1 beta subcomplex, 8, 19kda, NDUFB2 - nadh dehydrogenase (ubiquinone) 1 beta subcomplex, 2, 8kda, NDUFS7 - nadh dehydrogenase (ubiquinone) fe-s protein 7, 20kda (nadh-coenzyme q reductase), NDUFAB1 - nadh dehydrogenase (ubiquinone) 1, alpha/beta subcomplex, 1, 8kda, NDUFAF4 - nadh deh…
GO:0006091	generation of precursor metabolites and energy	2.22E-4	2.98E-1	1.83	9530	260	740	37	[UQCRC1 - ubiquinol-cytochrome c reductase core protein i, COX6B1 - cytochrome c oxidase subunit vib polypeptide 1 (ubiquitous), GLRX3 - glutaredoxin 3, PGAM1 - phosphoglycerate mutase 1 (brain), MTFR1 - mitochondrial fission regulator 1, NDUFS7 - nadh dehydrogenase (ubiquinone) fe-s protein 7, 20kda (nadh-coenzyme q reductase), ME1 - malic enzyme 1, nadp(+)-dependent, cytosolic, PGAM2 - phosphog…
GO:0019319	hexose biosynthetic process	2.37E-4	2.89E-1	4.00	9530	29	740	9	[SORD - sorbitol dehydrogenase, ENO3 - enolase 3 (beta, muscle), FBP2 - fructose-1,6-bisphosphatase 2, GPI - glucose-6-phosphate isomerase, PGAM1 - phosphoglycerate mutase 1 (brain), GPD1 - glycerol-3-phosphate dehydrogenase 1 (soluble), ATF3 - activating transcription factor 3, ENO1 - enolase 1, (alpha), PGAM2 - phosphoglycerate mutase 2 (muscle)]
GO:0032984	protein-containing complex disassembly	3.24E-4	3.62E-1	2.02	9530	172	740	27	[DDIT4 - dna-damage-inducible transcript 4, ERAL1 - era-like 12s mitochondrial rrna chaperone 1, MRPS23 - mitochondrial ribosomal protein s23, MRPL51 - mitochondrial ribosomal protein l51, MRPL35 - mitochondrial ribosomal protein l35, MRPL52 - mitochondrial ribosomal protein l52, MRPS25 - mitochondrial ribosomal protein s25, VPS4B - vacuolar protein sorting 4 homolog b (s. cerevisiae), MRPS24 - m…
GO:0006412	translation	3.73E-4	3.85E-1	2.24	9530	121	740	21	[MRPL2 - mitochondrial ribosomal protein l2, MRPL51 - mitochondrial ribosomal protein l51, MRPL16 - mitochondrial ribosomal protein l16, RPS3 - ribosomal protein s3, MRPL35 - mitochondrial ribosomal protein l35, MRPL52 - mitochondrial ribosomal protein l52, RPL19 - ribosomal protein l19, MRPS17 - mitochondrial ribosomal protein s17, MRPS12 - mitochondrial ribosomal protein s12, CPEB4 - cytoplasmi…
GO:0006094	gluconeogenesis	5.63E-4	5.4E-1	3.96	9530	26	740	8	[ENO3 - enolase 3 (beta, muscle), FBP2 - fructose-1,6-bisphosphatase 2, GPI - glucose-6-phosphate isomerase, PGAM1 - phosphoglycerate mutase 1 (brain), GPD1 - glycerol-3-phosphate dehydrogenase 1 (soluble), ATF3 - activating transcription factor 3, ENO1 - enolase 1, (alpha), PGAM2 - phosphoglycerate mutase 2 (muscle)]
GO:0046364	monosaccharide biosynthetic process	6.89E-4	6.16E-1	3.51	9530	33	740	9	[SORD - sorbitol dehydrogenase, ENO3 - enolase 3 (beta, muscle), FBP2 - fructose-1,6-bisphosphatase 2, GPI - glucose-6-phosphate isomerase, PGAM1 - phosphoglycerate mutase 1 (brain), GPD1 - glycerol-3-phosphate dehydrogenase 1 (soluble), ATF3 - activating transcription factor 3, ENO1 - enolase 1, (alpha), PGAM2 - phosphoglycerate mutase 2 (muscle)]
GO:0039702	viral budding via host ESCRT complex	8.66E-4	7.27E-1	5.85	9530	11	740	5	[VPS4B - vacuolar protein sorting 4 homolog b (s. cerevisiae), MVB12A - multivesicular body subunit 12a, CHMP6 - charged multivesicular body protein 6, VPS28 - vacuolar protein sorting 28 homolog (s. cerevisiae), VPS4A - vacuolar protein sorting 4 homolog a (s. cerevisiae)]
