## Supplementary Data 3 for "Genome regulation and gene interaction networks inferred from muscle transcriptome underlying feed efficiency in Pigs"

gene_name	divergent_count
ETV1	323
PROM1	322
CIC	320
KDM4C	303
KMO	295
ELF1	290
CCM2	289
BIN1	284
SLC38A6	272
GEMIN7	268
IL2RG	265
GGPS1	255
CFAP298	250
PLPP7	247
ACOT11	244
NDEL1	242
GPD1	235
MRPS11	231
PPARA	231
ANXA4	230
