## Supplementary Data 4 for "Genome regulation and gene interaction networks inferred from muscle transcriptome underlying feed efficiency in Pigs"

GO Term	Description	P-value	FDR q-value	Enrichment	N	B	n	b	Genes
GO:0022904	respiratory electron transport chain	2.81E-19	3.77E-15	9.12	9523	86	328	27	[COX6A2 - cytochrome c oxidase subunit via polypeptide 2, COX6B1 - cytochrome c oxidase subunit vib polypeptide 1 (ubiquitous), ND4L - nadh dehydrogenase, subunit 4l (complex i), COX4I1 - cytochrome c oxidase subunit iv isoform 1, NDUFS7 - nadh dehydrogenase (ubiquinone) fe-s protein 7, 20kda (nadh-coenzyme q reductase), NDUFA1 - nadh dehydrogenase (ubiquinone) 1 alpha subcomplex, 1, 7.5kda, COX5…
GO:0022900	electron transport chain	9.73E-19	6.53E-15	7.26	9523	124	328	31	[COX6A2 - cytochrome c oxidase subunit via polypeptide 2, COX6B1 - cytochrome c oxidase subunit vib polypeptide 1 (ubiquitous), ND4L - nadh dehydrogenase, subunit 4l (complex i), COX4I1 - cytochrome c oxidase subunit iv isoform 1, NDUFS7 - nadh dehydrogenase (ubiquinone) fe-s protein 7, 20kda (nadh-coenzyme q reductase), NDUFA1 - nadh dehydrogenase (ubiquinone) 1 alpha subcomplex, 1, 7.5kda, COX5…
GO:0006414	translational elongation	1.23E-17	5.48E-14	8.00	9523	98	328	27	[MRPL23 - mitochondrial ribosomal protein l23, MRPS23 - mitochondrial ribosomal protein s23, EEFSEC - eukaryotic elongation factor, selenocysteine-trna-specific, MRPL14 - mitochondrial ribosomal protein l14, MRPS25 - mitochondrial ribosomal protein s25, MRPS18A - mitochondrial ribosomal protein s18a, MRPS26 - mitochondrial ribosomal protein s26, MRPS15 - mitochondrial ribosomal protein s15, MRPS1…
GO:0070125	mitochondrial translational elongation	2.51E-17	8.41E-14	9.17	9523	76	328	24	[MRPL23 - mitochondrial ribosomal protein l23, MRPL55 - mitochondrial ribosomal protein l55, ICT1 - immature colon carcinoma transcript 1, MRPS23 - mitochondrial ribosomal protein s23, TUFM - tu translation elongation factor, mitochondrial, MRPS17 - mitochondrial ribosomal protein s17, MRPS12 - mitochondrial ribosomal protein s12, MRPS34 - mitochondrial ribosomal protein s34, MRPL12 - mitochondri…
GO:0006415	translational termination	2.64E-17	7.09E-14	8.64	9523	84	328	25	[MRPL23 - mitochondrial ribosomal protein l23, MRPS23 - mitochondrial ribosomal protein s23, MRRF - mitochondrial ribosome recycling factor, MRPL14 - mitochondrial ribosomal protein l14, MRPS18A - mitochondrial ribosomal protein s18a, MRPS26 - mitochondrial ribosomal protein s26, MRPS25 - mitochondrial ribosomal protein s25, MRPS15 - mitochondrial ribosomal protein s15, MRPS11 - mitochondrial rib…
GO:0070126	mitochondrial translational termination	3.53E-17	7.89E-14	9.05	9523	77	328	24	[MRPL23 - mitochondrial ribosomal protein l23, MRPL55 - mitochondrial ribosomal protein l55, ICT1 - immature colon carcinoma transcript 1, MRPS23 - mitochondrial ribosomal protein s23, MRPS17 - mitochondrial ribosomal protein s17, MRPS12 - mitochondrial ribosomal protein s12, MRPS34 - mitochondrial ribosomal protein s34, MRPL12 - mitochondrial ribosomal protein l12, MRRF - mitochondrial ribosome …
GO:0006091	generation of precursor metabolites and energy	1.06E-16	2.04E-13	4.60	9523	259	328	41	[COX6A2 - cytochrome c oxidase subunit via polypeptide 2, COX6B1 - cytochrome c oxidase subunit vib polypeptide 1 (ubiquitous), ND4L - nadh dehydrogenase, subunit 4l (complex i), COX4I1 - cytochrome c oxidase subunit iv isoform 1, NDUFA1 - nadh dehydrogenase (ubiquinone) 1 alpha subcomplex, 1, 7.5kda, COX5B - cytochrome c oxidase subunit vb, NDUFS7 - nadh dehydrogenase (ubiquinone) fe-s protein 7…
GO:0043624	cellular protein complex disassembly	1.13E-15	1.9E-12	7.12	9523	106	328	26	[MRPL23 - mitochondrial ribosomal protein l23, MRPS23 - mitochondrial ribosomal protein s23, MRRF - mitochondrial ribosome recycling factor, MRPL14 - mitochondrial ribosomal protein l14, MRPS25 - mitochondrial ribosomal protein s25, MRPS18A - mitochondrial ribosomal protein s18a, MRPS26 - mitochondrial ribosomal protein s26, MRPS15 - mitochondrial ribosomal protein s15, MRPS11 - mitochondrial rib…
GO:0033108	mitochondrial respiratory chain complex assembly	4.46E-13	6.65E-10	7.74	9523	75	328	20	[NDUFB8 - nadh dehydrogenase (ubiquinone) 1 beta subcomplex, 8, 19kda, UQCR10 - ubiquinol-cytochrome c reductase, complex iii subunit x, NDUFB9 - nadh dehydrogenase (ubiquinone) 1 beta subcomplex, 9, 22kda, NDUFB2 - nadh dehydrogenase (ubiquinone) 1 beta subcomplex, 2, 8kda, NDUFA13 - nadh dehydrogenase (ubiquinone) 1 alpha subcomplex, 13, NDUFA1 - nadh dehydrogenase (ubiquinone) 1 alpha subcompl…
GO:0032984	protein-containing complex disassembly	6.95E-13	9.32E-10	4.92	9523	171	328	29	[MRPL23 - mitochondrial ribosomal protein l23, MRPS23 - mitochondrial ribosomal protein s23, MRRF - mitochondrial ribosome recycling factor, MTIF3 - mitochondrial translational initiation factor 3, MRPL14 - mitochondrial ribosomal protein l14, MRPS25 - mitochondrial ribosomal protein s25, MRPS18A - mitochondrial ribosomal protein s18a, MRPS26 - mitochondrial ribosomal protein s26, MAP1LC3A - micr…
GO:0010257	NADH dehydrogenase complex assembly	1.75E-11	2.14E-8	8.60	9523	54	328	16	[NDUFB8 - nadh dehydrogenase (ubiquinone) 1 beta subcomplex, 8, 19kda, NDUFB9 - nadh dehydrogenase (ubiquinone) 1 beta subcomplex, 9, 22kda, NDUFB2 - nadh dehydrogenase (ubiquinone) 1 beta subcomplex, 2, 8kda, NDUFA13 - nadh dehydrogenase (ubiquinone) 1 alpha subcomplex, 13, NDUFS7 - nadh dehydrogenase (ubiquinone) fe-s protein 7, 20kda (nadh-coenzyme q reductase), NDUFA1 - nadh dehydrogenase (ub…
GO:0032981	mitochondrial respiratory chain complex I assembly	1.75E-11	1.96E-8	8.60	9523	54	328	16	[NDUFB8 - nadh dehydrogenase (ubiquinone) 1 beta subcomplex, 8, 19kda, NDUFB9 - nadh dehydrogenase (ubiquinone) 1 beta subcomplex, 9, 22kda, NDUFB2 - nadh dehydrogenase (ubiquinone) 1 beta subcomplex, 2, 8kda, NDUFA13 - nadh dehydrogenase (ubiquinone) 1 alpha subcomplex, 13, NDUFS7 - nadh dehydrogenase (ubiquinone) fe-s protein 7, 20kda (nadh-coenzyme q reductase), NDUFA1 - nadh dehydrogenase (ub…
GO:0043933	protein-containing complex subunit organization	5.24E-11	5.41E-8	2.08	9523	1114	328	80	[MRPL23 - mitochondrial ribosomal protein l23, NDUFA1 - nadh dehydrogenase (ubiquinone) 1 alpha subcomplex, 1, 7.5kda, NDUFS7 - nadh dehydrogenase (ubiquinone) fe-s protein 7, 20kda (nadh-coenzyme q reductase), MIF - macrophage migration inhibitory factor (glycosylation-inhibiting factor), NME2 - nme/nm23 nucleoside diphosphate kinase 2, MRRF - mitochondrial ribosome recycling factor, MTIF3 - mit…
GO:0006120	mitochondrial electron transport, NADH to ubiquinone	5.55E-11	5.32E-8	9.68	9523	42	328	14	[NDUFB8 - nadh dehydrogenase (ubiquinone) 1 beta subcomplex, 8, 19kda, NDUFB9 - nadh dehydrogenase (ubiquinone) 1 beta subcomplex, 9, 22kda, NDUFB2 - nadh dehydrogenase (ubiquinone) 1 beta subcomplex, 2, 8kda, ND4L - nadh dehydrogenase, subunit 4l (complex i), NDUFA13 - nadh dehydrogenase (ubiquinone) 1 alpha subcomplex, 13, NDUFS7 - nadh dehydrogenase (ubiquinone) fe-s protein 7, 20kda (nadh-coe…
GO:0055114	oxidation-reduction process	1E-10	8.99E-8	2.62	9523	577	328	52	[COX6A2 - cytochrome c oxidase subunit via polypeptide 2, COX6B1 - cytochrome c oxidase subunit vib polypeptide 1 (ubiquitous), COX4I1 - cytochrome c oxidase subunit iv isoform 1, ND4L - nadh dehydrogenase, subunit 4l (complex i), NDUFA1 - nadh dehydrogenase (ubiquinone) 1 alpha subcomplex, 1, 7.5kda, COX5B - cytochrome c oxidase subunit vb, NDUFS7 - nadh dehydrogenase (ubiquinone) fe-s protein 7…
GO:0022411	cellular component disassembly	1.04E-10	8.68E-8	3.72	9523	250	328	32	[MRPL23 - mitochondrial ribosomal protein l23, MRPS23 - mitochondrial ribosomal protein s23, MRRF - mitochondrial ribosome recycling factor, MTIF3 - mitochondrial translational initiation factor 3, MRPL14 - mitochondrial ribosomal protein l14, MRPS25 - mitochondrial ribosomal protein s25, MRPS18A - mitochondrial ribosomal protein s18a, MRPS26 - mitochondrial ribosomal protein s26, MAP1LC3A - micr…
GO:0007006	mitochondrial membrane organization	3.98E-10	3.14E-7	5.81	9523	95	328	19	[CHCHD6 - coiled-coil-helix-coiled-coil-helix domain containing 6, ATP5J2 - atp synthase, h+ transporting, mitochondrial fo complex, subunit f2, ATPIF1 - atpase inhibitory factor 1, C19orf70 - chromosome 19 open reading frame 70, MUL1 - mitochondrial e3 ubiquitin protein ligase 1, NDUFA13 - nadh dehydrogenase (ubiquinone) 1 alpha subcomplex, 13, ATP5H - atp synthase, h+ transporting, mitochondria…
GO:1902600	proton transmembrane transport	3.4E-9	2.53E-6	5.81	9523	85	328	17	[ATP5J2 - atp synthase, h+ transporting, mitochondrial fo complex, subunit f2, COX6A2 - cytochrome c oxidase subunit via polypeptide 2, ATP6V1F - atpase, h+ transporting, lysosomal 14kda, v1 subunit f, COX6B1 - cytochrome c oxidase subunit vib polypeptide 1 (ubiquitous), COX4I1 - cytochrome c oxidase subunit iv isoform 1, ATP5H - atp synthase, h+ transporting, mitochondrial fo complex, subunit d,…
GO:0007005	mitochondrion organization	1.94E-8	1.37E-5	3.42	9523	229	328	27	[C19orf70 - chromosome 19 open reading frame 70, MUL1 - mitochondrial e3 ubiquitin protein ligase 1, BAD - bcl2-associated agonist of cell death, ALKBH7 - alkb, alkylation repair homolog 7 (e. coli), MAP1LC3A - microtubule-associated protein 1 light chain 3 alpha, CHCHD10 - coiled-coil-helix-coiled-coil-helix domain containing 10, SPG7 - spastic paraplegia 7 (pure and complicated autosomal recess…
GO:0007007	inner mitochondrial membrane organization	2.63E-8	1.76E-5	8.63	9523	37	328	11	[CHCHD6 - coiled-coil-helix-coiled-coil-helix domain containing 6, ATP5J2 - atp synthase, h+ transporting, mitochondrial fo complex, subunit f2, ATP5E - atp synthase, h+ transporting, mitochondrial f1 complex, epsilon subunit, ATP5G1 - atp synthase, h+ transporting, mitochondrial fo complex, subunit c1 (subunit 9), C19orf70 - chromosome 19 open reading frame 70, C11orf83 - chromosome 11 open read…
GO:0042407	cristae formation	3.33E-7	2.13E-4	9.01	9523	29	328	9	[CHCHD6 - coiled-coil-helix-coiled-coil-helix domain containing 6, ATP5J2 - atp synthase, h+ transporting, mitochondrial fo complex, subunit f2, ATP5E - atp synthase, h+ transporting, mitochondrial f1 complex, epsilon subunit, ATP5G1 - atp synthase, h+ transporting, mitochondrial fo complex, subunit c1 (subunit 9), C19orf70 - chromosome 19 open reading frame 70, C11orf83 - chromosome 11 open read…
GO:0032543	mitochondrial translation	6.31E-7	3.85E-4	8.43	9523	31	328	9	[MRPS18A - mitochondrial ribosomal protein s18a, MRPL23 - mitochondrial ribosomal protein l23, MRPS15 - mitochondrial ribosomal protein s15, MRPS11 - mitochondrial ribosomal protein s11, MRP63 - mitochondrial ribosomal protein 63, MRPS12 - mitochondrial ribosomal protein s12, MRPS17 - mitochondrial ribosomal protein s17, MRPS34 - mitochondrial ribosomal protein s34, MRPS2 - mitochondrial ribosoma…
GO:0034622	cellular protein-containing complex assembly	1.64E-6	9.58E-4	2.21	9523	525	328	40	[SNRPD2 - small nuclear ribonucleoprotein d2 polypeptide 16.5kda, ERCC5 - excision repair cross-complementing rodent repair deficiency, complementation group 5, SNRPD3 - small nuclear ribonucleoprotein d3 polypeptide 18kda, NDUFA1 - nadh dehydrogenase (ubiquinone) 1 alpha subcomplex, 1, 7.5kda, NDUFS7 - nadh dehydrogenase (ubiquinone) fe-s protein 7, 20kda (nadh-coenzyme q reductase), CRYAB - cry…
GO:0042776	mitochondrial ATP synthesis coupled proton transport	1.9E-6	1.06E-3	10.70	9523	19	328	7	[ATP5J2 - atp synthase, h+ transporting, mitochondrial fo complex, subunit f2, ATP5E - atp synthase, h+ transporting, mitochondrial f1 complex, epsilon subunit, ATP5G1 - atp synthase, h+ transporting, mitochondrial fo complex, subunit c1 (subunit 9), ATP5I - atp synthase, h+ transporting, mitochondrial fo complex, subunit e, ATP5H - atp synthase, h+ transporting, mitochondrial fo complex, subunit…
GO:1990542	mitochondrial transmembrane transport	2.21E-6	1.19E-3	4.84	9523	78	328	13	[ATP5J2 - atp synthase, h+ transporting, mitochondrial fo complex, subunit f2, TOMM40 - translocase of outer mitochondrial membrane 40 homolog (yeast), TOMM7 - translocase of outer mitochondrial membrane 7 homolog (yeast), ATP5I - atp synthase, h+ transporting, mitochondrial fo complex, subunit e, ATP5H - atp synthase, h+ transporting, mitochondrial fo complex, subunit d, NDUFA13 - nadh dehydroge…
GO:0006119	oxidative phosphorylation	2.28E-6	1.18E-3	8.60	9523	27	328	8	[ATP5J2 - atp synthase, h+ transporting, mitochondrial fo complex, subunit f2, ATP5E - atp synthase, h+ transporting, mitochondrial f1 complex, epsilon subunit, ATP5G1 - atp synthase, h+ transporting, mitochondrial fo complex, subunit c1 (subunit 9), CHCHD10 - coiled-coil-helix-coiled-coil-helix domain containing 10, ATP5H - atp synthase, h+ transporting, mitochondrial fo complex, subunit d, ATP5…
GO:0043043	peptide biosynthetic process	3.59E-6	1.78E-3	3.66	9523	135	328	17	[MRPL55 - mitochondrial ribosomal protein l55, MRPL23 - mitochondrial ribosomal protein l23, MRPS17 - mitochondrial ribosomal protein s17, MRPS12 - mitochondrial ribosomal protein s12, MRPS34 - mitochondrial ribosomal protein s34, MRRF - mitochondrial ribosome recycling factor, MRPS2 - mitochondrial ribosomal protein s2, MRPS18A - mitochondrial ribosomal protein s18a, MRPS15 - mitochondrial ribos…
GO:0006412	translation	4.07E-6	1.95E-3	3.81	9523	122	328	16	[MRPL55 - mitochondrial ribosomal protein l55, MRPL23 - mitochondrial ribosomal protein l23, MRPS17 - mitochondrial ribosomal protein s17, MRPS12 - mitochondrial ribosomal protein s12, MRPS34 - mitochondrial ribosomal protein s34, MRRF - mitochondrial ribosome recycling factor, MRPS2 - mitochondrial ribosomal protein s2, MRPS18A - mitochondrial ribosomal protein s18a, MRPS15 - mitochondrial ribos…
GO:0015985	energy coupled proton transport, down electrochemical gradient	4.14E-6	1.91E-3	9.68	9523	21	328	7	[ATP5J2 - atp synthase, h+ transporting, mitochondrial fo complex, subunit f2, ATP5E - atp synthase, h+ transporting, mitochondrial f1 complex, epsilon subunit, ATP5G1 - atp synthase, h+ transporting, mitochondrial fo complex, subunit c1 (subunit 9), ATP5I - atp synthase, h+ transporting, mitochondrial fo complex, subunit e, ATP5H - atp synthase, h+ transporting, mitochondrial fo complex, subunit…
GO:0015986	ATP synthesis coupled proton transport	4.14E-6	1.85E-3	9.68	9523	21	328	7	[ATP5J2 - atp synthase, h+ transporting, mitochondrial fo complex, subunit f2, ATP5E - atp synthase, h+ transporting, mitochondrial f1 complex, epsilon subunit, ATP5G1 - atp synthase, h+ transporting, mitochondrial fo complex, subunit c1 (subunit 9), ATP5I - atp synthase, h+ transporting, mitochondrial fo complex, subunit e, ATP5H - atp synthase, h+ transporting, mitochondrial fo complex, subunit…
GO:0009060	aerobic respiration	5.2E-6	2.25E-3	6.70	9523	39	328	9	[COX6A2 - cytochrome c oxidase subunit via polypeptide 2, UQCR10 - ubiquinol-cytochrome c reductase, complex iii subunit x, COX6B1 - cytochrome c oxidase subunit vib polypeptide 1 (ubiquitous), COX8A - cytochrome c oxidase subunit viiia (ubiquitous), UQCRHL - ubiquinol-cytochrome c reductase hinge protein-like, COX4I1 - cytochrome c oxidase subunit iv isoform 1, COX7C - cytochrome c oxidase subun…
GO:0006122	mitochondrial electron transport, ubiquinol to cytochrome c	1.03E-5	4.31E-3	14.52	9523	10	328	5	[UQCR10 - ubiquinol-cytochrome c reductase, complex iii subunit x, UQCRHL - ubiquinol-cytochrome c reductase hinge protein-like, C11orf83 - chromosome 11 open reading frame 83, UQCR11 - ubiquinol-cytochrome c reductase, complex iii subunit xi, UQCRQ - ubiquinol-cytochrome c reductase, complex iii subunit vii, 9.5kda]
GO:0006123	mitochondrial electron transport, cytochrome c to oxygen	1.43E-5	5.82E-3	10.25	9523	17	328	6	[COX6A2 - cytochrome c oxidase subunit via polypeptide 2, COX6B1 - cytochrome c oxidase subunit vib polypeptide 1 (ubiquitous), COX8A - cytochrome c oxidase subunit viiia (ubiquitous), COX4I1 - cytochrome c oxidase subunit iv isoform 1, COX7C - cytochrome c oxidase subunit viic, COX5B - cytochrome c oxidase subunit vb]
GO:0019646	aerobic electron transport chain	1.43E-5	5.65E-3	10.25	9523	17	328	6	[COX6A2 - cytochrome c oxidase subunit via polypeptide 2, COX6B1 - cytochrome c oxidase subunit vib polypeptide 1 (ubiquitous), COX8A - cytochrome c oxidase subunit viiia (ubiquitous), COX4I1 - cytochrome c oxidase subunit iv isoform 1, COX7C - cytochrome c oxidase subunit viic, COX5B - cytochrome c oxidase subunit vb]
GO:0006839	mitochondrial transport	1.51E-5	5.78E-3	3.83	9523	106	328	14	[ATP5J2 - atp synthase, h+ transporting, mitochondrial fo complex, subunit f2, TOMM40 - translocase of outer mitochondrial membrane 40 homolog (yeast), TOMM7 - translocase of outer mitochondrial membrane 7 homolog (yeast), NDUFA13 - nadh dehydrogenase (ubiquinone) 1 alpha subcomplex, 13, ATP5I - atp synthase, h+ transporting, mitochondrial fo complex, subunit e, ATP5H - atp synthase, h+ transport…
GO:0009206	purine ribonucleoside triphosphate biosynthetic process	1.51E-5	5.62E-3	5.28	9523	55	328	10	[OGDH - oxoglutarate (alpha-ketoglutarate) dehydrogenase (lipoamide), ATP5J2 - atp synthase, h+ transporting, mitochondrial fo complex, subunit f2, ATP5E - atp synthase, h+ transporting, mitochondrial f1 complex, epsilon subunit, ATP5G1 - atp synthase, h+ transporting, mitochondrial fo complex, subunit c1 (subunit 9), C11orf83 - chromosome 11 open reading frame 83, ATP5H - atp synthase, h+ transp…
GO:0015672	monovalent inorganic cation transport	1.69E-5	6.14E-3	3.13	9523	167	328	18	[FXYD1 - fxyd domain containing ion transport regulator 1, ATP5J2 - atp synthase, h+ transporting, mitochondrial fo complex, subunit f2, COX6A2 - cytochrome c oxidase subunit via polypeptide 2, ATP6V1F - atpase, h+ transporting, lysosomal 14kda, v1 subunit f, COX6B1 - cytochrome c oxidase subunit vib polypeptide 1 (ubiquitous), ATP5I - atp synthase, h+ transporting, mitochondrial fo complex, subu…
GO:0009145	purine nucleoside triphosphate biosynthetic process	1.78E-5	6.29E-3	5.18	9523	56	328	10	[OGDH - oxoglutarate (alpha-ketoglutarate) dehydrogenase (lipoamide), ATP5J2 - atp synthase, h+ transporting, mitochondrial fo complex, subunit f2, ATP5E - atp synthase, h+ transporting, mitochondrial f1 complex, epsilon subunit, ATP5G1 - atp synthase, h+ transporting, mitochondrial fo complex, subunit c1 (subunit 9), C11orf83 - chromosome 11 open reading frame 83, ATP5I - atp synthase, h+ transp…
GO:0009142	nucleoside triphosphate biosynthetic process	1.81E-5	6.23E-3	4.70	9523	68	328	11	[OGDH - oxoglutarate (alpha-ketoglutarate) dehydrogenase (lipoamide), ATP5J2 - atp synthase, h+ transporting, mitochondrial fo complex, subunit f2, ATP5E - atp synthase, h+ transporting, mitochondrial f1 complex, epsilon subunit, ATP5G1 - atp synthase, h+ transporting, mitochondrial fo complex, subunit c1 (subunit 9), C11orf83 - chromosome 11 open reading frame 83, ATP5H - atp synthase, h+ transp…
GO:0043604	amide biosynthetic process	2.54E-5	8.53E-3	2.83	9523	205	328	20	[MRPL55 - mitochondrial ribosomal protein l55, MRPL23 - mitochondrial ribosomal protein l23, NMRAL1 - nmra-like family domain containing 1, MRPS17 - mitochondrial ribosomal protein s17, MRPS12 - mitochondrial ribosomal protein s12, PEMT - phosphatidylethanolamine n-methyltransferase, MRPS34 - mitochondrial ribosomal protein s34, MRRF - mitochondrial ribosome recycling factor, MRPS2 - mitochondria…
GO:0009201	ribonucleoside triphosphate biosynthetic process	2.87E-5	9.38E-3	4.92	9523	59	328	10	[OGDH - oxoglutarate (alpha-ketoglutarate) dehydrogenase (lipoamide), ATP5J2 - atp synthase, h+ transporting, mitochondrial fo complex, subunit f2, ATP5E - atp synthase, h+ transporting, mitochondrial f1 complex, epsilon subunit, ATP5G1 - atp synthase, h+ transporting, mitochondrial fo complex, subunit c1 (subunit 9), C11orf83 - chromosome 11 open reading frame 83, ATP5H - atp synthase, h+ transp…
GO:0044237	cellular metabolic process	3.41E-5	1.09E-2	1.22	9523	4767	328	200	[RFNG - rfng o-fucosylpeptide 3-beta-n-acetylglucosaminyltransferase, COX6A2 - cytochrome c oxidase subunit via polypeptide 2, COX6B1 - cytochrome c oxidase subunit vib polypeptide 1 (ubiquitous), SAP18 - sin3a-associated protein, 18kda, COX4I1 - cytochrome c oxidase subunit iv isoform 1, NDUFA1 - nadh dehydrogenase (ubiquinone) 1 alpha subcomplex, 1, 7.5kda, COX5B - cytochrome c oxidase subunit …
GO:0008152	metabolic process	3.84E-5	1.2E-2	1.20	9523	5101	328	211	[RFNG - rfng o-fucosylpeptide 3-beta-n-acetylglucosaminyltransferase, COX6A2 - cytochrome c oxidase subunit via polypeptide 2, COX6B1 - cytochrome c oxidase subunit vib polypeptide 1 (ubiquitous), SAP18 - sin3a-associated protein, 18kda, COX4I1 - cytochrome c oxidase subunit iv isoform 1, NDUFA1 - nadh dehydrogenase (ubiquinone) 1 alpha subcomplex, 1, 7.5kda, COX5B - cytochrome c oxidase subunit …
GO:0006754	ATP biosynthetic process	4.4E-5	1.34E-2	5.23	9523	50	328	9	[OGDH - oxoglutarate (alpha-ketoglutarate) dehydrogenase (lipoamide), ATP5J2 - atp synthase, h+ transporting, mitochondrial fo complex, subunit f2, ATP5E - atp synthase, h+ transporting, mitochondrial f1 complex, epsilon subunit, ATP5G1 - atp synthase, h+ transporting, mitochondrial fo complex, subunit c1 (subunit 9), C11orf83 - chromosome 11 open reading frame 83, ATP5I - atp synthase, h+ transp…
GO:0045333	cellular respiration	4.4E-5	1.31E-2	5.23	9523	50	328	9	[COX6A2 - cytochrome c oxidase subunit via polypeptide 2, UQCR10 - ubiquinol-cytochrome c reductase, complex iii subunit x, COX6B1 - cytochrome c oxidase subunit vib polypeptide 1 (ubiquitous), COX8A - cytochrome c oxidase subunit viiia (ubiquitous), UQCRHL - ubiquinol-cytochrome c reductase hinge protein-like, COX4I1 - cytochrome c oxidase subunit iv isoform 1, COX7C - cytochrome c oxidase subun…
GO:0006518	peptide metabolic process	9.92E-5	2.89E-2	2.65	9523	208	328	19	[MRPL55 - mitochondrial ribosomal protein l55, MRPL23 - mitochondrial ribosomal protein l23, MIPEP - mitochondrial intermediate peptidase, MRPS17 - mitochondrial ribosomal protein s17, MRPS12 - mitochondrial ribosomal protein s12, MRPS34 - mitochondrial ribosomal protein s34, MRRF - mitochondrial ribosome recycling factor, MRPS2 - mitochondrial ribosomal protein s2, MRPS18A - mitochondrial riboso…
GO:0046034	ATP metabolic process	1.34E-4	3.83E-2	3.80	9523	84	328	11	[OGDH - oxoglutarate (alpha-ketoglutarate) dehydrogenase (lipoamide), ATP5J2 - atp synthase, h+ transporting, mitochondrial fo complex, subunit f2, ATP5E - atp synthase, h+ transporting, mitochondrial f1 complex, epsilon subunit, ATP5G1 - atp synthase, h+ transporting, mitochondrial fo complex, subunit c1 (subunit 9), CHCHD10 - coiled-coil-helix-coiled-coil-helix domain containing 10, C11orf83 - …
GO:0065003	protein-containing complex assembly	2.21E-4	6.18E-2	1.64	9523	921	328	52	[NDUFS7 - nadh dehydrogenase (ubiquinone) fe-s protein 7, 20kda (nadh-coenzyme q reductase), NDUFA1 - nadh dehydrogenase (ubiquinone) 1 alpha subcomplex, 1, 7.5kda, MIF - macrophage migration inhibitory factor (glycosylation-inhibiting factor), NME2 - nme/nm23 nucleoside diphosphate kinase 2, TTC19 - tetratricopeptide repeat domain 19, FOXRED1 - fad-dependent oxidoreductase domain containing 1, C…
GO:0009205	purine ribonucleoside triphosphate metabolic process	2.29E-4	6.27E-2	3.35	9523	104	328	12	[OGDH - oxoglutarate (alpha-ketoglutarate) dehydrogenase (lipoamide), ATP5J2 - atp synthase, h+ transporting, mitochondrial fo complex, subunit f2, ATP5E - atp synthase, h+ transporting, mitochondrial f1 complex, epsilon subunit, ATP5G1 - atp synthase, h+ transporting, mitochondrial fo complex, subunit c1 (subunit 9), CHCHD10 - coiled-coil-helix-coiled-coil-helix domain containing 10, C11orf83 - …
GO:0098662	inorganic cation transmembrane transport	2.29E-4	6.15E-2	2.42	9523	240	328	20	[ATP5J2 - atp synthase, h+ transporting, mitochondrial fo complex, subunit f2, COX6A2 - cytochrome c oxidase subunit via polypeptide 2, ATP6V1F - atpase, h+ transporting, lysosomal 14kda, v1 subunit f, COX6B1 - cytochrome c oxidase subunit vib polypeptide 1 (ubiquitous), ATP5I - atp synthase, h+ transporting, mitochondrial fo complex, subunit e, COX4I1 - cytochrome c oxidase subunit iv isoform 1,…
GO:1901566	organonitrogen compound biosynthetic process	2.65E-4	6.97E-2	1.82	9523	589	328	37	[MRPL23 - mitochondrial ribosomal protein l23, PNMT - phenylethanolamine n-methyltransferase, COX5B - cytochrome c oxidase subunit vb, NME2 - nme/nm23 nucleoside diphosphate kinase 2, MRRF - mitochondrial ribosome recycling factor, MRPS18A - mitochondrial ribosomal protein s18a, MRPS15 - mitochondrial ribosomal protein s15, C11orf83 - chromosome 11 open reading frame 83, MRPS11 - mitochondrial ri…
GO:1901576	organic substance biosynthetic process	2.68E-4	6.92E-2	1.45	9523	1583	328	79	[MRPL23 - mitochondrial ribosomal protein l23, TCOF1 - treacher collins-franceschetti syndrome 1, PNMT - phenylethanolamine n-methyltransferase, COX5B - cytochrome c oxidase subunit vb, MIF - macrophage migration inhibitory factor (glycosylation-inhibiting factor), NME2 - nme/nm23 nucleoside diphosphate kinase 2, ELOF1 - elongation factor 1 homolog (s. cerevisiae), MRRF - mitochondrial ribosome r…
GO:0044249	cellular biosynthetic process	2.85E-4	7.22E-2	1.46	9523	1511	328	76	[MRPL23 - mitochondrial ribosomal protein l23, TCOF1 - treacher collins-franceschetti syndrome 1, PNMT - phenylethanolamine n-methyltransferase, COX5B - cytochrome c oxidase subunit vb, MIF - macrophage migration inhibitory factor (glycosylation-inhibiting factor), NME2 - nme/nm23 nucleoside diphosphate kinase 2, MRRF - mitochondrial ribosome recycling factor, ELOF1 - elongation factor 1 homolog …
GO:0009199	ribonucleoside triphosphate metabolic process	3.27E-4	8.12E-2	3.23	9523	108	328	12	[OGDH - oxoglutarate (alpha-ketoglutarate) dehydrogenase (lipoamide), ATP5J2 - atp synthase, h+ transporting, mitochondrial fo complex, subunit f2, ATP5E - atp synthase, h+ transporting, mitochondrial f1 complex, epsilon subunit, ATP5G1 - atp synthase, h+ transporting, mitochondrial fo complex, subunit c1 (subunit 9), CHCHD10 - coiled-coil-helix-coiled-coil-helix domain containing 10, C11orf83 - …
GO:0009141	nucleoside triphosphate metabolic process	3.31E-4	8.09E-2	3.04	9523	124	328	13	[ATP5J2 - atp synthase, h+ transporting, mitochondrial fo complex, subunit f2, ATP5H - atp synthase, h+ transporting, mitochondrial fo complex, subunit d, ATP5I - atp synthase, h+ transporting, mitochondrial fo complex, subunit e, COX5B - cytochrome c oxidase subunit vb, ATP5J - atp synthase, h+ transporting, mitochondrial fo complex, subunit f6, BAD - bcl2-associated agonist of cell death, NME2 …
GO:0034645	cellular macromolecule biosynthetic process	3.34E-4	8E-2	1.72	9523	707	328	42	[RPAIN - rpa interacting protein, MRPL23 - mitochondrial ribosomal protein l23, TCOF1 - treacher collins-franceschetti syndrome 1, PINX1 - pin2/terf1 interacting, telomerase inhibitor 1, MRPS23 - mitochondrial ribosomal protein s23, EEFSEC - eukaryotic elongation factor, selenocysteine-trna-specific, RNASEH2A - ribonuclease h2, subunit a, ZNF768 - zinc finger protein 768, MRRF - mitochondrial rib…
GO:0009058	biosynthetic process	3.41E-4	8.02E-2	1.43	9523	1620	328	80	[MRPL23 - mitochondrial ribosomal protein l23, TCOF1 - treacher collins-franceschetti syndrome 1, PNMT - phenylethanolamine n-methyltransferase, COX5B - cytochrome c oxidase subunit vb, MIF - macrophage migration inhibitory factor (glycosylation-inhibiting factor), NME2 - nme/nm23 nucleoside diphosphate kinase 2, ELOF1 - elongation factor 1 homolog (s. cerevisiae), MRRF - mitochondrial ribosome r…
GO:0016226	iron-sulfur cluster assembly	3.67E-4	8.49E-2	7.64	9523	19	328	5	[ISCU - iron-sulfur cluster assembly enzyme, FAM96B - family with sequence similarity 96, member b, IBA57 - iba57, iron-sulfur cluster assembly homolog (s. cerevisiae), NUBP1 - nucleotide binding protein 1, NDOR1 - nadph dependent diflavin oxidoreductase 1]
GO:0031163	metallo-sulfur cluster assembly	3.67E-4	8.35E-2	7.64	9523	19	328	5	[ISCU - iron-sulfur cluster assembly enzyme, FAM96B - family with sequence similarity 96, member b, IBA57 - iba57, iron-sulfur cluster assembly homolog (s. cerevisiae), NUBP1 - nucleotide binding protein 1, NDOR1 - nadph dependent diflavin oxidoreductase 1]
GO:0098660	inorganic ion transmembrane transport	3.73E-4	8.33E-2	2.28	9523	268	328	21	[FXYD1 - fxyd domain containing ion transport regulator 1, ATP5J2 - atp synthase, h+ transporting, mitochondrial fo complex, subunit f2, ATP6V1F - atpase, h+ transporting, lysosomal 14kda, v1 subunit f, COX6A2 - cytochrome c oxidase subunit via polypeptide 2, COX6B1 - cytochrome c oxidase subunit vib polypeptide 1 (ubiquitous), ATP5I - atp synthase, h+ transporting, mitochondrial fo complex, subu…
GO:0009144	purine nucleoside triphosphate metabolic process	3.87E-4	8.52E-2	3.17	9523	110	328	12	[OGDH - oxoglutarate (alpha-ketoglutarate) dehydrogenase (lipoamide), ATP5J2 - atp synthase, h+ transporting, mitochondrial fo complex, subunit f2, ATP5E - atp synthase, h+ transporting, mitochondrial f1 complex, epsilon subunit, ATP5G1 - atp synthase, h+ transporting, mitochondrial fo complex, subunit c1 (subunit 9), CHCHD10 - coiled-coil-helix-coiled-coil-helix domain containing 10, C11orf83 - …
GO:0098655	cation transmembrane transport	4.12E-4	8.91E-2	2.26	9523	270	328	21	[ATP5J2 - atp synthase, h+ transporting, mitochondrial fo complex, subunit f2, COX6A2 - cytochrome c oxidase subunit via polypeptide 2, ATP6V1F - atpase, h+ transporting, lysosomal 14kda, v1 subunit f, COX6B1 - cytochrome c oxidase subunit vib polypeptide 1 (ubiquitous), ATP5I - atp synthase, h+ transporting, mitochondrial fo complex, subunit e, COX4I1 - cytochrome c oxidase subunit iv isoform 1,…
GO:0009127	purine nucleoside monophosphate biosynthetic process	5.6E-4	1.19E-1	3.79	9523	69	328	9	[OGDH - oxoglutarate (alpha-ketoglutarate) dehydrogenase (lipoamide), ATP5J2 - atp synthase, h+ transporting, mitochondrial fo complex, subunit f2, ATP5E - atp synthase, h+ transporting, mitochondrial f1 complex, epsilon subunit, ATP5G1 - atp synthase, h+ transporting, mitochondrial fo complex, subunit c1 (subunit 9), C11orf83 - chromosome 11 open reading frame 83, ATP5I - atp synthase, h+ transp…
GO:0009168	purine ribonucleoside monophosphate biosynthetic process	5.6E-4	1.17E-1	3.79	9523	69	328	9	[OGDH - oxoglutarate (alpha-ketoglutarate) dehydrogenase (lipoamide), ATP5J2 - atp synthase, h+ transporting, mitochondrial fo complex, subunit f2, ATP5E - atp synthase, h+ transporting, mitochondrial f1 complex, epsilon subunit, ATP5G1 - atp synthase, h+ transporting, mitochondrial fo complex, subunit c1 (subunit 9), C11orf83 - chromosome 11 open reading frame 83, ATP5I - atp synthase, h+ transp…
GO:0006812	cation transport	6.87E-4	1.42E-1	2.01	9523	361	328	25	[COX6A2 - cytochrome c oxidase subunit via polypeptide 2, ATP6V1F - atpase, h+ transporting, lysosomal 14kda, v1 subunit f, COX6B1 - cytochrome c oxidase subunit vib polypeptide 1 (ubiquitous), COX4I1 - cytochrome c oxidase subunit iv isoform 1, NDUFS7 - nadh dehydrogenase (ubiquinone) fe-s protein 7, 20kda (nadh-coenzyme q reductase), COX5B - cytochrome c oxidase subunit vb, SPG7 - spastic parap…
GO:0030150	protein import into mitochondrial matrix	7.72E-4	1.57E-1	8.93	9523	13	328	4	[TOMM40 - translocase of outer mitochondrial membrane 40 homolog (yeast), TOMM7 - translocase of outer mitochondrial membrane 7 homolog (yeast), PAM16 - presequence translocase-associated motor 16 homolog (s. cerevisiae), TIMM50 - translocase of inner mitochondrial membrane 50 homolog (s. cerevisiae)]
