## Supplementary Data 5 for "Genome regulation and gene interaction networks inferred from muscle transcriptome underlying feed efficiency in Pigs"

GO Term	Description	P-value	FDR q-value	Enrichment	N	B	n	b	Genes
GO:0090304	nucleic acid metabolic process	5.53E-18	7.42E-14	1.28	9567	1553	3323	689	[TRMT2B - trna methyltransferase 2 homolog b (s. cerevisiae), EXOSC9 - exosome component 9, EXOSC10 - exosome component 10, PMS2 - pms2 postmeiotic segregation increased 2 (s. cerevisiae), RNPC3 - rna-binding region (rnp1, rrm) containing 3, SYMPK - symplekin, SF3A3 - splicing factor 3a, subunit 3, 60kda, TBRG1 - transforming growth factor beta regulator 1, AARS - alanyl-trna synthetase, NFE2L3 -…
GO:0046483	heterocycle metabolic process	1.74E-13	1.17E-9	1.20	9567	2002	3323	835	[TRMT2B - trna methyltransferase 2 homolog b (s. cerevisiae), EXOSC9 - exosome component 9, GFPT1 - glutamine--fructose-6-phosphate transaminase 1, EXOSC10 - exosome component 10, PMS2 - pms2 postmeiotic segregation increased 2 (s. cerevisiae), RNPC3 - rna-binding region (rnp1, rrm) containing 3, SYMPK - symplekin, SF3A3 - splicing factor 3a, subunit 3, 60kda, AARS - alanyl-trna synthetase, PNN -…
GO:0006139	nucleobase-containing compound metabolic process	2.17E-13	9.7E-10	1.21	9567	1915	3323	802	[TRMT2B - trna methyltransferase 2 homolog b (s. cerevisiae), EXOSC9 - exosome component 9, GFPT1 - glutamine--fructose-6-phosphate transaminase 1, EXOSC10 - exosome component 10, PMS2 - pms2 postmeiotic segregation increased 2 (s. cerevisiae), RNPC3 - rna-binding region (rnp1, rrm) containing 3, SYMPK - symplekin, SF3A3 - splicing factor 3a, subunit 3, 60kda, AARS - alanyl-trna synthetase, PNN -…
GO:0043170	macromolecule metabolic process	6.47E-13	2.17E-9	1.12	9567	3858	3323	1503	[TRMT2B - trna methyltransferase 2 homolog b (s. cerevisiae), DNAJB14 - dnaj (hsp40) homolog, subfamily b, member 14, GFPT1 - glutamine--fructose-6-phosphate transaminase 1, EXOSC9 - exosome component 9, EXOSC10 - exosome component 10, PMS2 - pms2 postmeiotic segregation increased 2 (s. cerevisiae), SYMPK - symplekin, RNPC3 - rna-binding region (rnp1, rrm) containing 3, SF3A3 - splicing factor 3a…
GO:0006725	cellular aromatic compound metabolic process	1.43E-12	3.85E-9	1.19	9567	2009	3323	832	[TRMT2B - trna methyltransferase 2 homolog b (s. cerevisiae), EXOSC9 - exosome component 9, GFPT1 - glutamine--fructose-6-phosphate transaminase 1, EXOSC10 - exosome component 10, PMS2 - pms2 postmeiotic segregation increased 2 (s. cerevisiae), RNPC3 - rna-binding region (rnp1, rrm) containing 3, SYMPK - symplekin, SF3A3 - splicing factor 3a, subunit 3, 60kda, AARS - alanyl-trna synthetase, PNN -…
GO:0044260	cellular macromolecule metabolic process	2.62E-12	5.87E-9	1.14	9567	3113	3323	1233	[TRMT2B - trna methyltransferase 2 homolog b (s. cerevisiae), DNAJB14 - dnaj (hsp40) homolog, subfamily b, member 14, GFPT1 - glutamine--fructose-6-phosphate transaminase 1, EXOSC9 - exosome component 9, EXOSC10 - exosome component 10, PMS2 - pms2 postmeiotic segregation increased 2 (s. cerevisiae), TADA1 - transcriptional adaptor 1, ATAT1 - alpha tubulin acetyltransferase 1, SEC61B - sec61 beta …
GO:0019219	regulation of nucleobase-containing compound metabolic process	1.25E-11	2.4E-8	1.17	9567	2365	3323	957	[EXOSC9 - exosome component 9, EXOSC10 - exosome component 10, ZNF239 - zinc finger protein 239, TADA1 - transcriptional adaptor 1, GDF9 - growth differentiation factor 9, ZNF280C - zinc finger protein 280c, NR6A1 - nuclear receptor subfamily 6, group a, member 1, OBFC1 - oligonucleotide/oligosaccharide-binding fold containing 1, SUPT20H - suppressor of ty 20 homolog (s. cerevisiae), NCOA3 - nucl…
GO:1901360	organic cyclic compound metabolic process	3.57E-11	6E-8	1.17	9567	2112	3323	861	[TRMT2B - trna methyltransferase 2 homolog b (s. cerevisiae), EXOSC9 - exosome component 9, GFPT1 - glutamine--fructose-6-phosphate transaminase 1, EXOSC10 - exosome component 10, PMS2 - pms2 postmeiotic segregation increased 2 (s. cerevisiae), RNPC3 - rna-binding region (rnp1, rrm) containing 3, SYMPK - symplekin, SF3A3 - splicing factor 3a, subunit 3, 60kda, AARS - alanyl-trna synthetase, PNN -…
GO:0006807	nitrogen compound metabolic process	4.04E-11	6.03E-8	1.10	9567	4335	3323	1657	[EXOSC9 - exosome component 9, EXOSC10 - exosome component 10, PMS2 - pms2 postmeiotic segregation increased 2 (s. cerevisiae), RNPC3 - rna-binding region (rnp1, rrm) containing 3, TADA1 - transcriptional adaptor 1, SF3A3 - splicing factor 3a, subunit 3, 60kda, AARS - alanyl-trna synthetase, PNN - pinin, desmosome associated protein, SEC61B - sec61 beta subunit, OS9 - osteosarcoma amplified 9, en…
GO:0006281	DNA repair	5.55E-10	7.45E-7	1.47	9567	332	3323	169	[RFC5 - replication factor c (activator 1) 5, 36.5kda, PMS2 - pms2 postmeiotic segregation increased 2 (s. cerevisiae), REV3L - rev3-like, polymerase (dna directed), zeta, catalytic subunit, CDC5L - cell division cycle 5-like, SMC6 - structural maintenance of chromosomes 6, DDX1 - dead (asp-glu-ala-asp) box helicase 1, DTX3L - deltex 3-like (drosophila), RFC1 - replication factor c (activator 1) …
GO:0043412	macromolecule modification	6.85E-10	8.36E-7	1.16	9567	2172	3323	874	[TRMT2B - trna methyltransferase 2 homolog b (s. cerevisiae), GFPT1 - glutamine--fructose-6-phosphate transaminase 1, TADA1 - transcriptional adaptor 1, AARS - alanyl-trna synthetase, ATAT1 - alpha tubulin acetyltransferase 1, OS9 - osteosarcoma amplified 9, endoplasmic reticulum lectin, ASCC3 - activating signal cointegrator 1 complex subunit 3, UBE2Q1 - ubiquitin-conjugating enzyme e2q family m…
GO:0034641	cellular nitrogen compound metabolic process	8.43E-10	9.43E-7	1.16	9567	2223	3323	892	[TRMT2B - trna methyltransferase 2 homolog b (s. cerevisiae), EXOSC9 - exosome component 9, GFPT1 - glutamine--fructose-6-phosphate transaminase 1, EXOSC10 - exosome component 10, PMS2 - pms2 postmeiotic segregation increased 2 (s. cerevisiae), RNPC3 - rna-binding region (rnp1, rrm) containing 3, SYMPK - symplekin, SF3A3 - splicing factor 3a, subunit 3, 60kda, AARS - alanyl-trna synthetase, PNN -…
GO:0016070	RNA metabolic process	1.11E-9	1.15E-6	1.23	9567	1143	3323	489	[TRMT2B - trna methyltransferase 2 homolog b (s. cerevisiae), EXOSC9 - exosome component 9, EXOSC10 - exosome component 10, SYMPK - symplekin, RNPC3 - rna-binding region (rnp1, rrm) containing 3, SF3A3 - splicing factor 3a, subunit 3, 60kda, AARS - alanyl-trna synthetase, PNN - pinin, desmosome associated protein, NFE2L3 - nuclear factor (erythroid-derived 2)-like 3, METTL14 - methyltransferase l…
GO:0034660	ncRNA metabolic process	2.7E-9	2.59E-6	1.39	9567	417	3323	202	[TRMT2B - trna methyltransferase 2 homolog b (s. cerevisiae), CDKAL1 - cdk5 regulatory subunit associated protein 1-like 1, NCBP2 - nuclear cap binding protein subunit 2, 20kda, EXOSC9 - exosome component 9, EXOSC10 - exosome component 10, AARS - alanyl-trna synthetase, NAF1 - nuclear assembly factor 1 ribonucleoprotein, TRMT1L - trna methyltransferase 1 homolog (s. cerevisiae)-like, ELL2 - elong…
GO:0006259	DNA metabolic process	2.85E-9	2.55E-6	1.35	9567	518	3323	243	[SMARCAD1 - swi/snf-related, matrix-associated actin-dependent regulator of chromatin, subfamily a, containing dead/h box 1, RFC5 - replication factor c (activator 1) 5, 36.5kda, TSN - translin, PMS2 - pms2 postmeiotic segregation increased 2 (s. cerevisiae), REV3L - rev3-like, polymerase (dna directed), zeta, catalytic subunit, RFC1 - replication factor c (activator 1) 1, 145kda, TBRG1 - transfo…
GO:0006399	tRNA metabolic process	4.3E-9	3.61E-6	1.65	9567	159	3323	91	[TRMT2B - trna methyltransferase 2 homolog b (s. cerevisiae), CDKAL1 - cdk5 regulatory subunit associated protein 1-like 1, RPP14 - ribonuclease p/mrp 14kda subunit, EXOSC9 - exosome component 9, EXOSC10 - exosome component 10, DDX1 - dead (asp-glu-ala-asp) box helicase 1, POP4 - processing of precursor 4, ribonuclease p/mrp subunit (s. cerevisiae), AARS - alanyl-trna synthetase, DARS2 - aspartyl…
GO:0006396	RNA processing	2.23E-8	1.76E-5	1.30	9567	626	3323	282	[TRMT2B - trna methyltransferase 2 homolog b (s. cerevisiae), CDKAL1 - cdk5 regulatory subunit associated protein 1-like 1, NCBP2 - nuclear cap binding protein subunit 2, 20kda, EXOSC9 - exosome component 9, EXOSC10 - exosome component 10, TSN - translin, SYMPK - symplekin, RNPC3 - rna-binding region (rnp1, rrm) containing 3, SF3A3 - splicing factor 3a, subunit 3, 60kda, MBNL2 - muscleblind-like …
GO:0070647	protein modification by small protein conjugation or removal	3.68E-8	2.75E-5	1.27	9567	731	3323	322	[PCGF5 - polycomb group ring finger 5, RNF26 - ring finger protein 26, MKRN2 - makorin ring finger protein 2, TRIM24 - tripartite motif containing 24, RNF43 - ring finger protein 43, FBXO18 - f-box protein, helicase, 18, OS9 - osteosarcoma amplified 9, endoplasmic reticulum lectin, BCOR - bcl6 corepressor, INO80D - ino80 complex subunit d, DERL1 - derlin 1, DCAF5 - ddb1 and cul4 associated factor…
GO:0051252	regulation of RNA metabolic process	1.16E-7	8.21E-5	1.14	9567	2146	3323	847	[EXOSC9 - exosome component 9, ZNF239 - zinc finger protein 239, TADA1 - transcriptional adaptor 1, GDF9 - growth differentiation factor 9, ZNF280C - zinc finger protein 280c, NR6A1 - nuclear receptor subfamily 6, group a, member 1, SUPT20H - suppressor of ty 20 homolog (s. cerevisiae), NCOA3 - nuclear receptor coactivator 3, BRD8 - bromodomain containing 8, ANP32A - acidic (leucine-rich) nuclear…
GO:0044238	primary metabolic process	1.28E-7	8.58E-5	1.08	9567	4565	3323	1706	[EXOSC9 - exosome component 9, EXOSC10 - exosome component 10, PMS2 - pms2 postmeiotic segregation increased 2 (s. cerevisiae), RNPC3 - rna-binding region (rnp1, rrm) containing 3, TADA1 - transcriptional adaptor 1, SF3A3 - splicing factor 3a, subunit 3, 60kda, AARS - alanyl-trna synthetase, PNN - pinin, desmosome associated protein, SEC61B - sec61 beta subunit, OS9 - osteosarcoma amplified 9, en…
GO:0006974	cellular response to DNA damage stimulus	1.77E-7	1.13E-4	1.30	9567	523	3323	237	[RFC5 - replication factor c (activator 1) 5, 36.5kda, PMS2 - pms2 postmeiotic segregation increased 2 (s. cerevisiae), REV3L - rev3-like, polymerase (dna directed), zeta, catalytic subunit, RFC1 - replication factor c (activator 1) 1, 145kda, CDKN2AIP - cdkn2a interacting protein, WDR76 - wd repeat domain 76, FAN1 - fancd2/fanci-associated nuclease 1, FBXO18 - f-box protein, helicase, 18, LIG1 -…
GO:0008033	tRNA processing	2.75E-7	1.67E-4	1.70	9567	105	3323	62	[TRMT2B - trna methyltransferase 2 homolog b (s. cerevisiae), CDKAL1 - cdk5 regulatory subunit associated protein 1-like 1, RPP14 - ribonuclease p/mrp 14kda subunit, DDX1 - dead (asp-glu-ala-asp) box helicase 1, POP4 - processing of precursor 4, ribonuclease p/mrp subunit (s. cerevisiae), AARS - alanyl-trna synthetase, TRMT1L - trna methyltransferase 1 homolog (s. cerevisiae)-like, CSTF2 - cleava…
GO:0006464	cellular protein modification process	4.52E-7	2.64E-4	1.13	9567	2028	3323	799	[GFPT1 - glutamine--fructose-6-phosphate transaminase 1, TADA1 - transcriptional adaptor 1, ATAT1 - alpha tubulin acetyltransferase 1, OS9 - osteosarcoma amplified 9, endoplasmic reticulum lectin, UBE2Q1 - ubiquitin-conjugating enzyme e2q family member 1, NCOA3 - nuclear receptor coactivator 3, BRD8 - bromodomain containing 8, PLOD2 - procollagen-lysine, 2-oxoglutarate 5-dioxygenase 2, G2E3 - g2/…
GO:0036211	protein modification process	4.52E-7	2.53E-4	1.13	9567	2028	3323	799	[GFPT1 - glutamine--fructose-6-phosphate transaminase 1, TADA1 - transcriptional adaptor 1, ATAT1 - alpha tubulin acetyltransferase 1, OS9 - osteosarcoma amplified 9, endoplasmic reticulum lectin, UBE2Q1 - ubiquitin-conjugating enzyme e2q family member 1, NCOA3 - nuclear receptor coactivator 3, BRD8 - bromodomain containing 8, PLOD2 - procollagen-lysine, 2-oxoglutarate 5-dioxygenase 2, G2E3 - g2/…
GO:2000112	regulation of cellular macromolecule biosynthetic process	4.87E-7	2.61E-4	1.12	9567	2263	3323	884	[EXOSC9 - exosome component 9, EXOSC10 - exosome component 10, ZNF239 - zinc finger protein 239, TADA1 - transcriptional adaptor 1, GDF9 - growth differentiation factor 9, AARS - alanyl-trna synthetase, ZNF280C - zinc finger protein 280c, NR6A1 - nuclear receptor subfamily 6, group a, member 1, OBFC1 - oligonucleotide/oligosaccharide-binding fold containing 1, SUPT20H - suppressor of ty 20 homolo…
GO:0010468	regulation of gene expression	7.08E-7	3.66E-4	1.11	9567	2550	3323	986	[EXOSC9 - exosome component 9, GFPT1 - glutamine--fructose-6-phosphate transaminase 1, EXOSC10 - exosome component 10, ZNF239 - zinc finger protein 239, TADA1 - transcriptional adaptor 1, GDF9 - growth differentiation factor 9, AARS - alanyl-trna synthetase, ZNF280C - zinc finger protein 280c, NR6A1 - nuclear receptor subfamily 6, group a, member 1, SUPT20H - suppressor of ty 20 homolog (s. cerev…
GO:0043414	macromolecule methylation	9.95E-7	4.95E-4	1.50	9567	178	3323	93	[TRMT2B - trna methyltransferase 2 homolog b (s. cerevisiae), ARID4B - at rich interactive domain 4b (rbp1-like), MTRR - 5-methyltetrahydrofolate-homocysteine methyltransferase reductase, NSD1 - nuclear receptor binding set domain protein 1, GSPT1 - g1 to s phase transition 1, SETDB1 - set domain, bifurcated 1, ZC3H13 - zinc finger ccch-type containing 13, TRMT1L - trna methyltransferase 1 homolo…
GO:0034470	ncRNA processing	1.4E-6	6.72E-4	1.38	9567	289	3323	139	[TRMT2B - trna methyltransferase 2 homolog b (s. cerevisiae), CDKAL1 - cdk5 regulatory subunit associated protein 1-like 1, EXOSC9 - exosome component 9, EXOSC10 - exosome component 10, DDX1 - dead (asp-glu-ala-asp) box helicase 1, HELQ - helicase, polq-like, AARS - alanyl-trna synthetase, NAF1 - nuclear assembly factor 1 ribonucleoprotein, TRMT1L - trna methyltransferase 1 homolog (s. cerevisiae…
GO:0051276	chromosome organization	1.79E-6	8.3E-4	1.41	9567	256	3323	125	[SMARCAD1 - swi/snf-related, matrix-associated actin-dependent regulator of chromatin, subfamily a, containing dead/h box 1, DHX9 - deah (asp-glu-ala-his) box helicase 9, DSN1 - dsn1, mis12 kinetochore complex component, DHX36 - deah (asp-glu-ala-his) box polypeptide 36, RFC5 - replication factor c (activator 1) 5, 36.5kda, G3BP1 - gtpase activating protein (sh3 domain) binding protein 1, DDX1 - …
GO:0006282	regulation of DNA repair	1.81E-6	8.1E-4	1.74	9567	81	3323	49	[RNF169 - ring finger protein 169, DHX9 - deah (asp-glu-ala-his) box helicase 9, DTX3L - deltex 3-like (drosophila), NUDT16 - nudix (nucleoside diphosphate linked moiety x)-type motif 16, SPIRE1 - spire actin nucleation factor 1, FBXO18 - f-box protein, helicase, 18, USP1 - ubiquitin specific peptidase 1, FUS - fused in sarcoma, PARG - poly (adp-ribose) glycohydrolase, SIRT6 - sirtuin 6, SIRT1 - …
GO:0032259	methylation	1.87E-6	8.11E-4	1.45	9567	213	3323	107	[TRMT2B - trna methyltransferase 2 homolog b (s. cerevisiae), ARID4B - at rich interactive domain 4b (rbp1-like), GSPT1 - g1 to s phase transition 1, SETDB1 - set domain, bifurcated 1, WHSC1L1 - wolf-hirschhorn syndrome candidate 1-like 1, TRMT1L - trna methyltransferase 1 homolog (s. cerevisiae)-like, METTL14 - methyltransferase like 14, FAM98A - family with sequence similarity 98, member a, PRM…
GO:0022402	cell cycle process	2.16E-6	9.06E-4	1.25	9567	627	3323	272	[SMARCAD1 - swi/snf-related, matrix-associated actin-dependent regulator of chromatin, subfamily a, containing dead/h box 1, MAD2L1BP - mad2l1 binding protein, DSN1 - dsn1, mis12 kinetochore complex component, RFC5 - replication factor c (activator 1) 5, 36.5kda, MAPRE3 - microtubule-associated protein, rp/eb family, member 3, CAB39L - calcium binding protein 39-like, RFC1 - replication factor c …
GO:0031326	regulation of cellular biosynthetic process	2.85E-6	1.16E-3	1.11	9567	2444	3323	942	[EXOSC9 - exosome component 9, EXOSC10 - exosome component 10, ZNF239 - zinc finger protein 239, TADA1 - transcriptional adaptor 1, GDF9 - growth differentiation factor 9, AARS - alanyl-trna synthetase, ZNF280C - zinc finger protein 280c, NR6A1 - nuclear receptor subfamily 6, group a, member 1, OBFC1 - oligonucleotide/oligosaccharide-binding fold containing 1, SUPT20H - suppressor of ty 20 homolo…
GO:0010556	regulation of macromolecule biosynthetic process	3.31E-6	1.31E-3	1.11	9567	2343	3323	905	[EXOSC9 - exosome component 9, EXOSC10 - exosome component 10, ZNF239 - zinc finger protein 239, TADA1 - transcriptional adaptor 1, GDF9 - growth differentiation factor 9, AARS - alanyl-trna synthetase, ZNF280C - zinc finger protein 280c, NR6A1 - nuclear receptor subfamily 6, group a, member 1, OBFC1 - oligonucleotide/oligosaccharide-binding fold containing 1, SUPT20H - suppressor of ty 20 homolo…
GO:0031323	regulation of cellular metabolic process	3.49E-6	1.34E-3	1.08	9567	3590	3323	1349	[EXOSC9 - exosome component 9, ZNF239 - zinc finger protein 239, EXOSC10 - exosome component 10, SYMPK - symplekin, TADA1 - transcriptional adaptor 1, GDF9 - growth differentiation factor 9, AARS - alanyl-trna synthetase, ZNF280C - zinc finger protein 280c, OS9 - osteosarcoma amplified 9, endoplasmic reticulum lectin, NR6A1 - nuclear receptor subfamily 6, group a, member 1, PMAIP1 - phorbol-12-my…
GO:0071704	organic substance metabolic process	4.36E-6	1.62E-3	1.06	9567	4782	3323	1765	[EXOSC9 - exosome component 9, EXOSC10 - exosome component 10, PMS2 - pms2 postmeiotic segregation increased 2 (s. cerevisiae), RNPC3 - rna-binding region (rnp1, rrm) containing 3, TADA1 - transcriptional adaptor 1, SF3A3 - splicing factor 3a, subunit 3, 60kda, AARS - alanyl-trna synthetase, PNN - pinin, desmosome associated protein, SEC61B - sec61 beta subunit, OS9 - osteosarcoma amplified 9, en…
GO:0001510	RNA methylation	4.86E-6	1.76E-3	1.79	9567	66	3323	41	[TRMT2B - trna methyltransferase 2 homolog b (s. cerevisiae), ZC3H13 - zinc finger ccch-type containing 13, TRMT1L - trna methyltransferase 1 homolog (s. cerevisiae)-like, METTL14 - methyltransferase like 14, TRMT10B - trna methyltransferase 10 homolog b (s. cerevisiae), ALKBH8 - alkb, alkylation repair homolog 8 (e. coli), METTL8 - methyltransferase like 8, FDXACB1 - ferredoxin-fold anticodon bi…
GO:0044237	cellular metabolic process	5.09E-6	1.8E-3	1.06	9567	4790	3323	1767	[EXOSC9 - exosome component 9, EXOSC10 - exosome component 10, PMS2 - pms2 postmeiotic segregation increased 2 (s. cerevisiae), RNPC3 - rna-binding region (rnp1, rrm) containing 3, SF3A3 - splicing factor 3a, subunit 3, 60kda, TADA1 - transcriptional adaptor 1, AARS - alanyl-trna synthetase, PNN - pinin, desmosome associated protein, SEC61B - sec61 beta subunit, OS9 - osteosarcoma amplified 9, en…
GO:0060255	regulation of macromolecule metabolic process	5.28E-6	1.82E-3	1.08	9567	3522	3323	1323	[GFPT1 - glutamine--fructose-6-phosphate transaminase 1, EXOSC9 - exosome component 9, ZNF239 - zinc finger protein 239, EXOSC10 - exosome component 10, SYMPK - symplekin, TADA1 - transcriptional adaptor 1, GDF9 - growth differentiation factor 9, AARS - alanyl-trna synthetase, ZNF280C - zinc finger protein 280c, OS9 - osteosarcoma amplified 9, endoplasmic reticulum lectin, NR6A1 - nuclear recepto…
GO:0006355	regulation of transcription, DNA-templated	5.99E-6	2.01E-3	1.12	9567	1935	3323	755	[PCGF5 - polycomb group ring finger 5, ZNF341 - zinc finger protein 341, EXOSC9 - exosome component 9, ZNF239 - zinc finger protein 239, NFATC2IP - nuclear factor of activated t-cells, cytoplasmic, calcineurin-dependent 2 interacting protein, PHF21A - phd finger protein 21a, TADA1 - transcriptional adaptor 1, GDF9 - growth differentiation factor 9, NFE2L3 - nuclear factor (erythroid-derived 2)-li…
GO:0031060	regulation of histone methylation	6.07E-6	1.99E-3	1.96	9567	44	3323	30	[RTF1 - rtf1, paf1/rna polymerase ii complex component, homolog (s. cerevisiae), KDM4C - lysine (k)-specific demethylase 4c, MTF2 - metal response element binding transcription factor 2, NSD1 - nuclear receptor binding set domain protein 1, EED - embryonic ectoderm development, PAXBP1 - pax3 and pax7 binding protein 1, WHSC1L1 - wolf-hirschhorn syndrome candidate 1-like 1, CTR9 - ctr9, paf1/rna p…
GO:0051171	regulation of nitrogen compound metabolic process	7.85E-6	2.51E-3	1.08	9567	3386	3323	1273	[EXOSC9 - exosome component 9, ZNF239 - zinc finger protein 239, EXOSC10 - exosome component 10, SYMPK - symplekin, TADA1 - transcriptional adaptor 1, GDF9 - growth differentiation factor 9, AARS - alanyl-trna synthetase, ZNF280C - zinc finger protein 280c, OS9 - osteosarcoma amplified 9, endoplasmic reticulum lectin, NR6A1 - nuclear receptor subfamily 6, group a, member 1, PMAIP1 - phorbol-12-my…
GO:0090305	nucleic acid phosphodiester bond hydrolysis	8.05E-6	2.51E-3	1.44	9567	192	3323	96	[RAD1 - rad1 homolog (s. pombe), RPP14 - ribonuclease p/mrp 14kda subunit, NCBP2 - nuclear cap binding protein subunit 2, 20kda, RFC5 - replication factor c (activator 1) 5, 36.5kda, EXOSC9 - exosome component 9, EXOSC10 - exosome component 10, TSN - translin, DBR1 - debranching rna lariats 1, G3BP1 - gtpase activating protein (sh3 domain) binding protein 1, PMS2 - pms2 postmeiotic segregation in…
GO:0044782	cilium organization	9.18E-6	2.8E-3	1.50	9567	150	3323	78	[WDR35 - wd repeat domain 35, POC1B - poc1 centriolar protein b, CEP89 - centrosomal protein 89kda, TTC26 - tetratricopeptide repeat domain 26, WDR19 - wd repeat domain 19, TMEM138 - transmembrane protein 138, ATAT1 - alpha tubulin acetyltransferase 1, CEP164 - centrosomal protein 164kda, C5orf42 - chromosome 5 open reading frame 42, WWTR1 - ww domain containing transcription regulator 1, IFT74 -…
GO:0009889	regulation of biosynthetic process	1.01E-5	3.02E-3	1.10	9567	2496	3323	955	[EXOSC9 - exosome component 9, EXOSC10 - exosome component 10, ZNF239 - zinc finger protein 239, TADA1 - transcriptional adaptor 1, GDF9 - growth differentiation factor 9, AARS - alanyl-trna synthetase, ZNF280C - zinc finger protein 280c, NR6A1 - nuclear receptor subfamily 6, group a, member 1, OBFC1 - oligonucleotide/oligosaccharide-binding fold containing 1, SUPT20H - suppressor of ty 20 homolo…
GO:0030488	tRNA methylation	1.02E-5	2.98E-3	2.06	9567	35	3323	25	[TRMT1L - trna methyltransferase 1 homolog (s. cerevisiae)-like, ALKBH8 - alkb, alkylation repair homolog 8 (e. coli), TRMT10B - trna methyltransferase 10 homolog b (s. cerevisiae), METTL8 - methyltransferase like 8, TRMT44 - trna methyltransferase 44 homolog (s. cerevisiae), BCDIN3D - bcdin3 domain containing, TARBP1 - tar (hiv-1) rna binding protein 1, GTPBP3 - gtp binding protein 3 (mitochondr…
GO:1903506	regulation of nucleic acid-templated transcription	1.09E-5	3.1E-3	1.12	9567	1975	3323	767	[PCGF5 - polycomb group ring finger 5, ZNF341 - zinc finger protein 341, EXOSC9 - exosome component 9, ZNF239 - zinc finger protein 239, NFATC2IP - nuclear factor of activated t-cells, cytoplasmic, calcineurin-dependent 2 interacting protein, PHF21A - phd finger protein 21a, TADA1 - transcriptional adaptor 1, GDF9 - growth differentiation factor 9, NFE2L3 - nuclear factor (erythroid-derived 2)-li…
GO:2000779	regulation of double-strand break repair	1.21E-5	3.39E-3	1.90	9567	47	3323	31	[RNF169 - ring finger protein 169, ERCC6 - excision repair cross-complementing rodent repair deficiency, complementation group 6, DTX3L - deltex 3-like (drosophila), NUDT16 - nudix (nucleoside diphosphate linked moiety x)-type motif 16, SPIRE1 - spire actin nucleation factor 1, SMCHD1 - structural maintenance of chromosomes flexible hinge domain containing 1, FBXO18 - f-box protein, helicase, 18,…
GO:2001141	regulation of RNA biosynthetic process	1.52E-5	4.17E-3	1.12	9567	1979	3323	767	[PCGF5 - polycomb group ring finger 5, ZNF341 - zinc finger protein 341, EXOSC9 - exosome component 9, ZNF239 - zinc finger protein 239, NFATC2IP - nuclear factor of activated t-cells, cytoplasmic, calcineurin-dependent 2 interacting protein, PHF21A - phd finger protein 21a, TADA1 - transcriptional adaptor 1, GDF9 - growth differentiation factor 9, NFE2L3 - nuclear factor (erythroid-derived 2)-li…
GO:0032446	protein modification by small protein conjugation	1.62E-5	4.35E-3	1.24	9567	578	3323	248	[PCGF5 - polycomb group ring finger 5, RNF26 - ring finger protein 26, MKRN2 - makorin ring finger protein 2, TRIM24 - tripartite motif containing 24, RNF43 - ring finger protein 43, FBXO18 - f-box protein, helicase, 18, OS9 - osteosarcoma amplified 9, endoplasmic reticulum lectin, BCOR - bcl6 corepressor, DERL1 - derlin 1, DCAF5 - ddb1 and cul4 associated factor 5, UBE2Q1 - ubiquitin-conjugating…
GO:0018193	peptidyl-amino acid modification	1.66E-5	4.38E-3	1.23	9567	599	3323	256	[DPM1 - dolichyl-phosphate mannosyltransferase polypeptide 1, catalytic subunit, TADA1 - transcriptional adaptor 1, ATAT1 - alpha tubulin acetyltransferase 1, WHSC1L1 - wolf-hirschhorn syndrome candidate 1-like 1, ZDHHC3 - zinc finger, dhhc-type containing 3, PRMT2 - protein arginine methyltransferase 2, C16orf80 - chromosome 16 open reading frame 80, DOT1L - dot1-like histone h3k79 methyltransfe…
GO:0006400	tRNA modification	1.83E-5	4.73E-3	1.69	9567	75	3323	44	[CDKAL1 - cdk5 regulatory subunit associated protein 1-like 1, C9orf64 - chromosome 9 open reading frame 64, PUS10 - pseudouridylate synthase 10, AARS - alanyl-trna synthetase, TRMT1L - trna methyltransferase 1 homolog (s. cerevisiae)-like, THG1L - trna-histidine guanylyltransferase 1-like (s. cerevisiae), ALKBH8 - alkb, alkylation repair homolog 8 (e. coli), TRMT10B - trna methyltransferase 10 h…
GO:0044267	cellular protein metabolic process	2.14E-5	5.41E-3	1.11	9567	2216	3323	851	[GFPT1 - glutamine--fructose-6-phosphate transaminase 1, TADA1 - transcriptional adaptor 1, ATAT1 - alpha tubulin acetyltransferase 1, OS9 - osteosarcoma amplified 9, endoplasmic reticulum lectin, UBE2Q1 - ubiquitin-conjugating enzyme e2q family member 1, NCOA3 - nuclear receptor coactivator 3, BRD8 - bromodomain containing 8, PLOD2 - procollagen-lysine, 2-oxoglutarate 5-dioxygenase 2, G2E3 - g2/…
GO:0019222	regulation of metabolic process	3.39E-5	8.44E-3	1.07	9567	3839	3323	1425	[GFPT1 - glutamine--fructose-6-phosphate transaminase 1, EXOSC9 - exosome component 9, ZNF239 - zinc finger protein 239, EXOSC10 - exosome component 10, SYMPK - symplekin, TADA1 - transcriptional adaptor 1, GDF9 - growth differentiation factor 9, AARS - alanyl-trna synthetase, ZNF280C - zinc finger protein 280c, OS9 - osteosarcoma amplified 9, endoplasmic reticulum lectin, NR6A1 - nuclear recepto…
GO:0031062	positive regulation of histone methylation	3.44E-5	8.4E-3	2.13	9567	27	3323	20	[RIF1 - rap1 interacting factor homolog (yeast), RTF1 - rtf1, paf1/rna polymerase ii complex component, homolog (s. cerevisiae), MTF2 - metal response element binding transcription factor 2, PAXIP1 - pax interacting (with transcription-activation domain) protein 1, KMT2E - lysine (k)-specific methyltransferase 2e, OGT - o-linked n-acetylglucosamine (glcnac) transferase, EED - embryonic ectoderm d…
GO:0070925	organelle assembly	3.56E-5	8.54E-3	1.30	9567	344	3323	155	[TBC1D20 - tbc1 domain family, member 20, MAPRE3 - microtubule-associated protein, rp/eb family, member 3, BIRC5 - baculoviral iap repeat containing 5, G3BP1 - gtpase activating protein (sh3 domain) binding protein 1, CEP89 - centrosomal protein 89kda, TTC26 - tetratricopeptide repeat domain 26, WDR19 - wd repeat domain 19, ATAT1 - alpha tubulin acetyltransferase 1, ANLN - anillin, actin binding …
GO:0006302	double-strand break repair	3.6E-5	8.48E-3	1.51	9567	124	3323	65	[DDX1 - dead (asp-glu-ala-asp) box helicase 1, DTX3L - deltex 3-like (drosophila), REV3L - rev3-like, polymerase (dna directed), zeta, catalytic subunit, HELQ - helicase, polq-like, FAN1 - fancd2/fanci-associated nuclease 1, RFWD3 - ring finger and wd repeat domain 3, FBXO18 - f-box protein, helicase, 18, LIG3 - ligase iii, dna, atp-dependent, MLH1 - mutl homolog 1, colon cancer, nonpolyposis typ…
GO:0060271	cilium assembly	3.61E-5	8.36E-3	1.48	9567	138	3323	71	[WDR35 - wd repeat domain 35, POC1B - poc1 centriolar protein b, TTC26 - tetratricopeptide repeat domain 26, CEP89 - centrosomal protein 89kda, WDR19 - wd repeat domain 19, TMEM138 - transmembrane protein 138, ATAT1 - alpha tubulin acetyltransferase 1, CEP164 - centrosomal protein 164kda, C5orf42 - chromosome 5 open reading frame 42, WWTR1 - ww domain containing transcription regulator 1, IFT74 -…
GO:0006409	tRNA export from nucleus	4.15E-5	9.45E-3	2.04	9567	31	3323	22	[NUP205 - nucleoporin 205kda, SEC13 - sec13 homolog (s. cerevisiae), NUP43 - nucleoporin 43kda, NUP133 - nucleoporin 133kda, NUP93 - nucleoporin 93kda, RAE1 - rae1 rna export 1 homolog (s. pombe), NUP107 - nucleoporin 107kda, NUP54 - nucleoporin 54kda, NDC1 - ndc1 transmembrane nucleoporin, SSB - sjogren syndrome antigen b (autoantigen la), NUP35 - nucleoporin 35kda, NUPL2 - nucleoporin like 2, N…
GO:0080090	regulation of primary metabolic process	4.34E-5	9.7E-3	1.07	9567	3496	3323	1303	[EXOSC9 - exosome component 9, ZNF239 - zinc finger protein 239, EXOSC10 - exosome component 10, SYMPK - symplekin, TADA1 - transcriptional adaptor 1, GDF9 - growth differentiation factor 9, AARS - alanyl-trna synthetase, ZNF280C - zinc finger protein 280c, OS9 - osteosarcoma amplified 9, endoplasmic reticulum lectin, NR6A1 - nuclear receptor subfamily 6, group a, member 1, PMAIP1 - phorbol-12-my…
GO:0097064	ncRNA export from nucleus	4.55E-5	1E-2	1.97	9567	35	3323	24	[NCBP2 - nuclear cap binding protein subunit 2, 20kda, NUP43 - nucleoporin 43kda, SEC13 - sec13 homolog (s. cerevisiae), NUP205 - nucleoporin 205kda, NUP133 - nucleoporin 133kda, NUP93 - nucleoporin 93kda, RAE1 - rae1 rna export 1 homolog (s. pombe), NUP107 - nucleoporin 107kda, NUP54 - nucleoporin 54kda, SSB - sjogren syndrome antigen b (autoantigen la), NUP35 - nucleoporin 35kda, NDC1 - ndc1 tr…
GO:1903046	meiotic cell cycle process	4.91E-5	1.06E-2	1.65	9567	75	3323	43	[RAD1 - rad1 homolog (s. pombe), SUN1 - sad1 and unc84 domain containing 1, MSH3 - muts homolog 3 (e. coli), PSMD13 - proteasome (prosome, macropain) 26s subunit, non-atpase, 13, CENPC - centromere protein c, ERCC4 - excision repair cross-complementing rodent repair deficiency, complementation group 4, CCNE2 - cyclin e2, SLC2A8 - solute carrier family 2 (facilitated glucose transporter), member 8…
GO:1903047	mitotic cell cycle process	8.7E-5	1.85E-2	1.25	9567	413	3323	180	[DSN1 - dsn1, mis12 kinetochore complex component, MAD2L1BP - mad2l1 binding protein, BIRC5 - baculoviral iap repeat containing 5, STAMBP - stam binding protein, GSPT1 - g1 to s phase transition 1, RFWD3 - ring finger and wd repeat domain 3, ORC2 - origin recognition complex, subunit 2, GADD45A - growth arrest and dna-damage-inducible, alpha, ANLN - anillin, actin binding protein, CDC25B - cell d…
GO:0060968	regulation of gene silencing	8.93E-5	1.87E-2	1.54	9567	99	3323	53	[DHX9 - deah (asp-glu-ala-his) box helicase 9, SEC13 - sec13 homolog (s. cerevisiae), NUP133 - nucleoporin 133kda, SETDB1 - set domain, bifurcated 1, TNRC6A - trinucleotide repeat containing 6a, SIN3A - sin3 transcription regulator family member a, NUP107 - nucleoporin 107kda, ATAD2B - atpase family, aaa domain containing 2b, NUPL2 - nucleoporin like 2, ZNF304 - zinc finger protein 304, NAA40 - n…
GO:0051031	tRNA transport	8.94E-5	1.85E-2	1.98	9567	32	3323	22	[SEC13 - sec13 homolog (s. cerevisiae), NUP205 - nucleoporin 205kda, NUP43 - nucleoporin 43kda, NUP133 - nucleoporin 133kda, NUP93 - nucleoporin 93kda, RAE1 - rae1 rna export 1 homolog (s. pombe), NUP107 - nucleoporin 107kda, NUP54 - nucleoporin 54kda, NDC1 - ndc1 transmembrane nucleoporin, SSB - sjogren syndrome antigen b (autoantigen la), NUP35 - nucleoporin 35kda, NUPL2 - nucleoporin like 2, N…
GO:0060966	regulation of gene silencing by RNA	9.04E-5	1.84E-2	1.64	9567	72	3323	41	[DHX9 - deah (asp-glu-ala-his) box helicase 9, SEC13 - sec13 homolog (s. cerevisiae), NUP205 - nucleoporin 205kda, NUP133 - nucleoporin 133kda, TNRC6A - trinucleotide repeat containing 6a, STAT3 - signal transducer and activator of transcription 3 (acute-phase response factor), NUP107 - nucleoporin 107kda, NUPL2 - nucleoporin like 2, NUP88 - nucleoporin 88kda, AAAS - achalasia, adrenocortical ins…
GO:0060147	regulation of posttranscriptional gene silencing	9.04E-5	1.81E-2	1.64	9567	72	3323	41	[DHX9 - deah (asp-glu-ala-his) box helicase 9, SEC13 - sec13 homolog (s. cerevisiae), NUP205 - nucleoporin 205kda, NUP133 - nucleoporin 133kda, TNRC6A - trinucleotide repeat containing 6a, STAT3 - signal transducer and activator of transcription 3 (acute-phase response factor), NUP107 - nucleoporin 107kda, NUPL2 - nucleoporin like 2, NUP88 - nucleoporin 88kda, AAAS - achalasia, adrenocortical ins…
GO:0033044	regulation of chromosome organization	9.23E-5	1.82E-2	1.34	9567	241	3323	112	[DHX36 - deah (asp-glu-ala-his) box polypeptide 36, EXOSC10 - exosome component 10, BRD7 - bromodomain containing 7, SETDB1 - set domain, bifurcated 1, NAF1 - nuclear assembly factor 1 ribonucleoprotein, WHSC1L1 - wolf-hirschhorn syndrome candidate 1-like 1, SIN3A - sin3 transcription regulator family member a, TLK1 - tousled-like kinase 1, ATAD2B - atpase family, aaa domain containing 2b, CDC27 …
GO:0009451	RNA modification	9.31E-5	1.81E-2	1.47	9567	127	3323	65	[TRMT2B - trna methyltransferase 2 homolog b (s. cerevisiae), CDKAL1 - cdk5 regulatory subunit associated protein 1-like 1, NUDT16 - nudix (nucleoside diphosphate linked moiety x)-type motif 16, NAF1 - nuclear assembly factor 1 ribonucleoprotein, AARS - alanyl-trna synthetase, ZC3H13 - zinc finger ccch-type containing 13, TRMT1L - trna methyltransferase 1 homolog (s. cerevisiae)-like, METTL14 - m…
GO:0060964	regulation of gene silencing by miRNA	9.88E-5	1.89E-2	1.65	9567	70	3323	40	[DHX9 - deah (asp-glu-ala-his) box helicase 9, SEC13 - sec13 homolog (s. cerevisiae), NUP205 - nucleoporin 205kda, NUP133 - nucleoporin 133kda, TNRC6A - trinucleotide repeat containing 6a, STAT3 - signal transducer and activator of transcription 3 (acute-phase response factor), NUP107 - nucleoporin 107kda, NUPL2 - nucleoporin like 2, NUP88 - nucleoporin 88kda, AAAS - achalasia, adrenocortical ins…
GO:0032392	DNA geometric change	1.04E-4	1.96E-2	1.60	9567	79	3323	44	[SMARCAD1 - swi/snf-related, matrix-associated actin-dependent regulator of chromatin, subfamily a, containing dead/h box 1, DHX9 - deah (asp-glu-ala-his) box helicase 9, DHX36 - deah (asp-glu-ala-his) box polypeptide 36, ERCC6 - excision repair cross-complementing rodent repair deficiency, complementation group 6, ERCC6L - excision repair cross-complementing rodent repair deficiency, complementa…
GO:0051301	cell division	1.4E-4	2.6E-2	1.31	9567	263	3323	120	[DSN1 - dsn1, mis12 kinetochore complex component, MAPRE3 - microtubule-associated protein, rp/eb family, member 3, BIRC5 - baculoviral iap repeat containing 5, CD2AP - cd2-associated protein, CDC25B - cell division cycle 25b, LIG1 - ligase i, dna, atp-dependent, LIG3 - ligase iii, dna, atp-dependent, WWTR1 - ww domain containing transcription regulator 1, PDS5A - pds5, regulator of cohesion main…
GO:0051052	regulation of DNA metabolic process	1.98E-4	3.64E-2	1.29	9567	285	3323	128	[SMARCAD1 - swi/snf-related, matrix-associated actin-dependent regulator of chromatin, subfamily a, containing dead/h box 1, RNF169 - ring finger protein 169, DHX9 - deah (asp-glu-ala-his) box helicase 9, DHX36 - deah (asp-glu-ala-his) box polypeptide 36, RFC5 - replication factor c (activator 1) 5, 36.5kda, EXOSC10 - exosome component 10, DTX3L - deltex 3-like (drosophila), SPIRE1 - spire actin …
GO:2001020	regulation of response to DNA damage stimulus	2.13E-4	3.87E-2	1.41	9567	149	3323	73	[DHX9 - deah (asp-glu-ala-his) box helicase 9, RNF169 - ring finger protein 169, DTX3L - deltex 3-like (drosophila), NUDT16 - nudix (nucleoside diphosphate linked moiety x)-type motif 16, RFWD3 - ring finger and wd repeat domain 3, WDR76 - wd repeat domain 76, SPIRE1 - spire actin nucleation factor 1, FBXO18 - f-box protein, helicase, 18, CXCL12 - chemokine (c-x-c motif) ligand 12, FUS - fused in…
GO:0006289	nucleotide-excision repair	2.24E-4	4.01E-2	1.56	9567	81	3323	44	[POLK - polymerase (dna directed) kappa, ERCC6 - excision repair cross-complementing rodent repair deficiency, complementation group 6, RFC5 - replication factor c (activator 1) 5, 36.5kda, ERCC4 - excision repair cross-complementing rodent repair deficiency, complementation group 4, PPIE - peptidylprolyl isomerase e (cyclophilin e), ERCC3 - excision repair cross-complementing rodent repair defic…
GO:0032774	RNA biosynthetic process	2.59E-4	4.58E-2	1.22	9567	454	3323	193	[NCBP2 - nuclear cap binding protein subunit 2, 20kda, SYMPK - symplekin, TRIM24 - tripartite motif containing 24, POLR3D - polymerase (rna) iii (dna directed) polypeptide d, 44kda, NFE2L3 - nuclear factor (erythroid-derived 2)-like 3, GTF2H2D - general transcription factor iih, polypeptide 2d, SNW1 - snw domain containing 1, NR6A1 - nuclear receptor subfamily 6, group a, member 1, ELL2 - elongat…
GO:0071103	DNA conformation change	2.67E-4	4.65E-2	1.46	9567	114	3323	58	[SMARCAD1 - swi/snf-related, matrix-associated actin-dependent regulator of chromatin, subfamily a, containing dead/h box 1, DHX9 - deah (asp-glu-ala-his) box helicase 9, DHX36 - deah (asp-glu-ala-his) box polypeptide 36, RFC5 - replication factor c (activator 1) 5, 36.5kda, G3BP1 - gtpase activating protein (sh3 domain) binding protein 1, DDX1 - dead (asp-glu-ala-asp) box helicase 1, XPA - xerod…
GO:0006999	nuclear pore organization	3.19E-4	5.5E-2	2.44	9567	13	3323	11	[NUP205 - nucleoporin 205kda, TMEM170A - transmembrane protein 170a, AHCTF1 - at hook containing transcription factor 1, NUP133 - nucleoporin 133kda, NUP153 - nucleoporin 153kda, NUP93 - nucleoporin 93kda, NUP107 - nucleoporin 107kda, TPR - translocated promoter region, nuclear basket protein, NUP54 - nucleoporin 54kda, NUP35 - nucleoporin 35kda, NDC1 - ndc1 transmembrane nucleoporin]
GO:2001252	positive regulation of chromosome organization	3.29E-4	5.59E-2	1.43	9567	129	3323	64	[DHX36 - deah (asp-glu-ala-his) box polypeptide 36, BRD7 - bromodomain containing 7, SETDB1 - set domain, bifurcated 1, NAF1 - nuclear assembly factor 1 ribonucleoprotein, WHSC1L1 - wolf-hirschhorn syndrome candidate 1-like 1, SIN3A - sin3 transcription regulator family member a, PAXBP1 - pax3 and pax7 binding protein 1, SNW1 - snw domain containing 1, ZNF304 - zinc finger protein 304, PHF1 - phd…
GO:0032508	DNA duplex unwinding	3.35E-4	5.62E-2	1.58	9567	73	3323	40	[SMARCAD1 - swi/snf-related, matrix-associated actin-dependent regulator of chromatin, subfamily a, containing dead/h box 1, DHX9 - deah (asp-glu-ala-his) box helicase 9, DHX36 - deah (asp-glu-ala-his) box polypeptide 36, ERCC6 - excision repair cross-complementing rodent repair deficiency, complementation group 6, ERCC6L - excision repair cross-complementing rodent repair deficiency, complementa…
GO:0010569	regulation of double-strand break repair via homologous recombination	3.55E-4	5.89E-2	1.95	9567	28	3323	19	[RIF1 - rap1 interacting factor homolog (yeast), ERCC6 - excision repair cross-complementing rodent repair deficiency, complementation group 6, SMCHD1 - structural maintenance of chromosomes flexible hinge domain containing 1, HELB - helicase (dna) b, FBXO18 - f-box protein, helicase, 18, FAM35A - family with sequence similarity 35, member a, TP53BP1 - tumor protein p53 binding protein 1, FUS - f…
GO:0070192	chromosome organization involved in meiotic cell cycle	3.55E-4	5.82E-2	1.95	9567	28	3323	19	[SUN1 - sad1 and unc84 domain containing 1, NCAPH2 - non-smc condensin ii complex, subunit h2, TRIP13 - thyroid hormone receptor interactor 13, CCNE2 - cyclin e2, NCAPD3 - non-smc condensin ii complex, subunit d3, RAD51C - rad51 paralog c, NCAPD2 - non-smc condensin i complex, subunit d2, TERF1 - telomeric repeat binding factor (nima-interacting) 1, RAD50 - rad50 homolog (s. cerevisiae), SGOL2 - …
GO:0016925	protein sumoylation	3.63E-4	5.87E-2	1.69	9567	51	3323	30	[SENP2 - sumo1/sentrin/smt3 specific peptidase 2, NUP205 - nucleoporin 205kda, NUP133 - nucleoporin 133kda, NSMCE2 - non-smc element 2, mms21 homolog (s. cerevisiae), ZNF451 - zinc finger protein 451, NUP107 - nucleoporin 107kda, NUPL2 - nucleoporin like 2, MDM2 - mdm2 oncogene, e3 ubiquitin protein ligase, NUP88 - nucleoporin 88kda, SUMO2 - small ubiquitin-like modifier 2, AAAS - achalasia, adre…
GO:0044770	cell cycle phase transition	4.59E-4	7.34E-2	1.35	9567	184	3323	86	[CDK5RAP2 - cdk5 regulatory subunit associated protein 2, CCNE2 - cyclin e2, GSPT1 - g1 to s phase transition 1, HAUS3 - haus augmin-like complex, subunit 3, ORC2 - origin recognition complex, subunit 2, CDC25B - cell division cycle 25b, ORC5 - origin recognition complex, subunit 5, CEP164 - centrosomal protein 164kda, PRIM1 - primase, dna, polypeptide 1 (49kda), CAMK2A - calcium/calmodulin-depen…
GO:0006520	cellular amino acid metabolic process	4.67E-4	7.38E-2	1.34	9567	194	3323	90	[MTR - 5-methyltetrahydrofolate-homocysteine methyltransferase, GFPT1 - glutamine--fructose-6-phosphate transaminase 1, MCCC1 - methylcrotonoyl-coa carboxylase 1 (alpha), GADL1 - glutamate decarboxylase-like 1, MTRR - 5-methyltetrahydrofolate-homocysteine methyltransferase reductase, ACCS - 1-aminocyclopropane-1-carboxylate synthase homolog (arabidopsis)(non-functional), LARS - leucyl-trna synthe…
GO:0006353	DNA-templated transcription, termination	4.81E-4	7.51E-2	1.65	9567	56	3323	32	[DHX9 - deah (asp-glu-ala-his) box helicase 9, SCAF8 - sr-related ctd-associated factor 8, CSTF1 - cleavage stimulation factor, 3' pre-rna, subunit 1, 50kda, NCBP2 - nuclear cap binding protein subunit 2, 20kda, POLR1B - polymerase (rna) i polypeptide b, 128kda, ERCC3 - excision repair cross-complementing rodent repair deficiency, complementation group 3, SYMPK - symplekin, CSTF3 - cleavage stimu…
GO:0018205	peptidyl-lysine modification	5.54E-4	8.55E-2	1.30	9567	240	3323	108	[TADA1 - transcriptional adaptor 1, ARID4B - at rich interactive domain 4b (rbp1-like), SETDB1 - set domain, bifurcated 1, ATAT1 - alpha tubulin acetyltransferase 1, WHSC1L1 - wolf-hirschhorn syndrome candidate 1-like 1, MSL2 - male-specific lethal 2 homolog (drosophila), MEAF6 - myst/esa1-associated factor 6, SENP7 - sumo1/sentrin specific peptidase 7, DOT1L - dot1-like histone h3k79 methyltrans…
GO:0006310	DNA recombination	5.65E-4	8.62E-2	1.43	9567	119	3323	59	[TSN - translin, VPRBP - vpr (hiv-1) binding protein, REV3L - rev3-like, polymerase (dna directed), zeta, catalytic subunit, SMC6 - structural maintenance of chromosomes 6, MCRS1 - microspherule protein 1, HELQ - helicase, polq-like, FAN1 - fancd2/fanci-associated nuclease 1, RFWD3 - ring finger and wd repeat domain 3, HMGB2 - high mobility group box 2, FBXO18 - f-box protein, helicase, 18, LIG3 …
GO:0031056	regulation of histone modification	5.68E-4	8.56E-2	1.47	9567	100	3323	51	[KDM4C - lysine (k)-specific demethylase 4c, BRD7 - bromodomain containing 7, NSD1 - nuclear receptor binding set domain protein 1, SIN3A - sin3 transcription regulator family member a, WHSC1L1 - wolf-hirschhorn syndrome candidate 1-like 1, PAXBP1 - pax3 and pax7 binding protein 1, CAMK2D - calcium/calmodulin-dependent protein kinase ii delta, SNW1 - snw domain containing 1, MTHFR - methylenetetr…
GO:1904816	positive regulation of protein localization to chromosome, telomeric region	6.07E-4	9.06E-2	2.88	9567	7	3323	7	[CCT7 - chaperonin containing tcp1, subunit 7 (eta), CCT3 - chaperonin containing tcp1, subunit 3 (gamma), CCT8 - chaperonin containing tcp1, subunit 8 (theta), CCT5 - chaperonin containing tcp1, subunit 5 (epsilon), CCT2 - chaperonin containing tcp1, subunit 2 (beta), GNL3L - guanine nucleotide binding protein-like 3 (nucleolar)-like, CCT4 - chaperonin containing tcp1, subunit 4 (delta)]
GO:0070203	regulation of establishment of protein localization to telomere	6.07E-4	8.96E-2	2.88	9567	7	3323	7	[CCT7 - chaperonin containing tcp1, subunit 7 (eta), CCT3 - chaperonin containing tcp1, subunit 3 (gamma), CCT8 - chaperonin containing tcp1, subunit 8 (theta), CCT5 - chaperonin containing tcp1, subunit 5 (epsilon), CCT2 - chaperonin containing tcp1, subunit 2 (beta), CCT4 - chaperonin containing tcp1, subunit 4 (delta), TERF1 - telomeric repeat binding factor (nima-interacting) 1]
GO:0070202	regulation of establishment of protein localization to chromosome	6.07E-4	8.86E-2	2.88	9567	7	3323	7	[CCT3 - chaperonin containing tcp1, subunit 3 (gamma), CCT7 - chaperonin containing tcp1, subunit 7 (eta), CCT8 - chaperonin containing tcp1, subunit 8 (theta), CCT5 - chaperonin containing tcp1, subunit 5 (epsilon), CCT2 - chaperonin containing tcp1, subunit 2 (beta), CCT4 - chaperonin containing tcp1, subunit 4 (delta), TERF1 - telomeric repeat binding factor (nima-interacting) 1]
GO:2000781	positive regulation of double-strand break repair	6.09E-4	8.79E-2	2.12	9567	19	3323	14	[RIF1 - rap1 interacting factor homolog (yeast), ERCC6 - excision repair cross-complementing rodent repair deficiency, complementation group 6, FAM178A - family with sequence similarity 178, member a, DTX3L - deltex 3-like (drosophila), NUDT16 - nudix (nucleoside diphosphate linked moiety x)-type motif 16, SPIRE1 - spire actin nucleation factor 1, SMCHD1 - structural maintenance of chromosomes fl…
GO:0044772	mitotic cell cycle phase transition	6.27E-4	8.95E-2	1.34	9567	178	3323	83	[CDK5RAP2 - cdk5 regulatory subunit associated protein 2, CCNE2 - cyclin e2, GSPT1 - g1 to s phase transition 1, HAUS3 - haus augmin-like complex, subunit 3, ORC2 - origin recognition complex, subunit 2, ORC5 - origin recognition complex, subunit 5, CDC25B - cell division cycle 25b, CEP164 - centrosomal protein 164kda, CAMK2A - calcium/calmodulin-dependent protein kinase ii alpha, CDC27 - cell di…
GO:0045910	negative regulation of DNA recombination	6.96E-4	9.83E-2	1.89	9567	29	3323	19	[MSH3 - muts homolog 3 (e. coli), RIF1 - rap1 interacting factor homolog (yeast), MSH2 - muts homolog 2, colon cancer, nonpolyposis type 1 (e. coli), HIST1H1E - histone cluster 1, h1e, BLM - bloom syndrome, recq helicase-like, SMCHD1 - structural maintenance of chromosomes flexible hinge domain containing 1, HELB - helicase (dna) b, H1F0 - h1 histone family, member 0, FBXO18 - f-box protein, heli…
GO:0097711	ciliary basal body-plasma membrane docking	6.97E-4	9.74E-2	1.54	9567	75	3323	40	[CEP250 - centrosomal protein 250kda, TCTN1 - tectonic family member 1, IQCB1 - iq motif containing b1, HAUS8 - haus augmin-like complex, subunit 8, CEP97 - centrosomal protein 97kda, NDE1 - nude neurodevelopment protein 1, CKAP5 - cytoskeleton associated protein 5, CDK5RAP2 - cdk5 regulatory subunit associated protein 2, HAUS5 - haus augmin-like complex, subunit 5, TMEM216 - transmembrane protei…
GO:0061982	meiosis I cell cycle process	7.06E-4	9.77E-2	1.96	9567	25	3323	17	[MSH3 - muts homolog 3 (e. coli), PSMD13 - proteasome (prosome, macropain) 26s subunit, non-atpase, 13, TRIP13 - thyroid hormone receptor interactor 13, ERCC4 - excision repair cross-complementing rodent repair deficiency, complementation group 4, SLC2A8 - solute carrier family 2 (facilitated glucose transporter), member 8, RAD51C - rad51 paralog c, SLX4 - slx4 structure-specific endonuclease sub…
GO:0043038	amino acid activation	8.05E-4	1.1E-1	1.70	9567	44	3323	26	[DARS2 - aspartyl-trna synthetase 2, mitochondrial, AARS - alanyl-trna synthetase, LARS - leucyl-trna synthetase, NARS2 - asparaginyl-trna synthetase 2, mitochondrial (putative), IARS - isoleucyl-trna synthetase, MARS - methionyl-trna synthetase, TARS - threonyl-trna synthetase, RARS - arginyl-trna synthetase, HARS - histidyl-trna synthetase, NARS - asparaginyl-trna synthetase, CARS - cysteinyl-t…
GO:0045739	positive regulation of DNA repair	8.05E-4	1.09E-1	1.70	9567	44	3323	26	[DHX9 - deah (asp-glu-ala-his) box helicase 9, ERCC6 - excision repair cross-complementing rodent repair deficiency, complementation group 6, DTX3L - deltex 3-like (drosophila), EYA4 - eyes absent homolog 4 (drosophila), NUDT16 - nudix (nucleoside diphosphate linked moiety x)-type motif 16, SPIRE1 - spire actin nucleation factor 1, SMCHD1 - structural maintenance of chromosomes flexible hinge dom…
GO:0006418	tRNA aminoacylation for protein translation	9.39E-4	1.26E-1	1.73	9567	40	3323	24	[LARS2 - leucyl-trna synthetase 2, mitochondrial, LARS - leucyl-trna synthetase, AARS - alanyl-trna synthetase, DARS2 - aspartyl-trna synthetase 2, mitochondrial, IARS - isoleucyl-trna synthetase, NARS2 - asparaginyl-trna synthetase 2, mitochondrial (putative), HARS2 - histidyl-trna synthetase 2, mitochondrial, MARS - methionyl-trna synthetase, FARSB - phenylalanyl-trna synthetase, beta subunit, …
