## Supplementary Data 6 for "Genome regulation and gene interaction networks inferred from muscle transcriptome underlying feed efficiency in Pigs"

Gene name red module	Connectivity Withing Red module	Gene name turqouise module	Connectivity Withing turqouise module
1	NDUFS8	8.43670227326584	UBR2	274.90141089133
2	NDUFS7	8.08801292294142	MTREX	265.877970686866
3	COX6B1	8.05104346929643	PICALM	254.72714344128
4	NDUFA10	7.73249642139862	SART3	245.460199797102
5	ATP5MC1	7.06217682580199	RAB3GAP1	245.251120998725
6	NDUFB8	7.03205323728812	TRMT1L	240.796741546519
7	NDUFA11	6.85566635581702	HNRNPR	238.89817855664
8	MICOS13	6.77032738142555	TRAPPC8	238.469439855326
9	NDUFA13	6.42795988397121	CTNNB1	236.521568373086
10	NDUFS3	6.42256890770432	CHM	234.44886200364
